# ANDES: a novel best-match approach for enhancing gene set analysis in embedding spaces

**DOI:** 10.1101/2023.11.21.568145

**Authors:** Lechuan Li, Ruth Dannenfelser, Charlie Cruz, Vicky Yao

**Affiliations:** Department of Computer Science, Rice University

## Abstract

Embedding methods have emerged as a valuable class of approaches for distilling essential information from complex high-dimensional data into more accessible lower-dimensional spaces. Applications of embedding methods to biological data have demonstrated that gene embeddings can effectively capture physical, structural, and functional relationships between genes. However, this utility has been primarily realized by using gene embeddings for downstream machine learning tasks. Much less has been done to examine the embeddings directly, especially analyses of gene sets in embedding spaces. Here, we propose ANDES, a novel best-match approach that can be used with existing gene embeddings to compare gene sets while reconciling gene set diversity. This intuitive method has important downstream implications for improving the utility of embedding spaces for various tasks. Specifically, we show how ANDES, when applied to different gene embeddings encoding protein-protein interactions, can be used as a novel overrepresentation-based and rank-based gene set enrichment analysis method that achieves state-of-the-art performance. Additionally, ANDES can use multi-organism joint gene embeddings to facilitate functional knowledge transfer across organisms, allowing for phenotype mapping across model systems. Our flexible, straightforward best-match methodology can be extended to other embedding spaces with diverse community structures between set elements.
