## Supplemental Code for "ANDES: a novel best-match approach for enhancing gene set analysis in embedding spaces": DO_slim.txt

DOID:104	bacterial_infectious_disease
DOID:1564	fungal_infectious_disease
DOID:1398	parasitic_infectious_disease
DOID:934	viral_infectious_disease
DOID:13241	behcet's_disease
DOID:176	cardiovascular_cancer
DOID:0050700	cardiomyopathy
DOID:6000	congestive_heart_failure
DOID:326	ischemia
DOID:3953	adrenal_gland_cancer
DOID:12361	graves'_disease
DOID:9744	type_1_diabetes_mellitus
DOID:2394	ovarian_cancer
DOID:2998	testicular_cancer
DOID:1793	pancreatic_cancer
DOID:1785	pituitary_cancer
DOID:1781	thyroid_gland_cancer
DOID:7998	hyperthyroidism
DOID:1459	hypothyroidism
DOID:10608	celiac_disease
DOID:8577	ulcerative_colitis
DOID:13250	diarrhea
DOID:5041	esophageal_cancer
DOID:4607	biliary_tract_cancer
DOID:3571	liver_cancer
DOID:0050589	inflammatory_bowel_disease
DOID:10155	intestinal_cancer
DOID:403	mouth_disease
DOID:2355	anemia
DOID:1247	blood_coagulation_disease
DOID:4960	bone_marrow_cancer
DOID:1240	leukemia
DOID:0060058	lymphoma
DOID:3277	thymus_cancer
DOID:672	spleen_cancer
DOID:1909	melanoma
DOID:2723	dermatitis
DOID:7147	ankylosing_spondylitis
DOID:986	alopecia_areata
DOID:8893	psoriasis
DOID:8857	lupus_erythematosus
DOID:848	arthritis
DOID:184	bone_cancer
DOID:0060249	scoliosis
DOID:0080006	bone_development_disease
DOID:14696	Ehlers-Danlos_syndrome
DOID:1115	sarcoma
DOID:4045	muscle_cancer
DOID:423	myopathy
DOID:10595	Charcot-Marie-Tooth_disease
DOID:2377	multiple_sclerosis
DOID:12842	Guillain-Barre_syndrome
DOID:437	myasthenia_gravis
DOID:1969	cerebral_palsy
DOID:9588	encephalitis
DOID:1826	epilepsy
DOID:1307	dementia
DOID:3070	high_grade_glioma
DOID:0080829	low_grade_glioma
DOID:649	prion_disease
DOID:9471	meningitis
DOID:12858	Huntington's_disease
DOID:0050951	hereditary_ataxia
DOID:231	motor_neuron_disease
DOID:14330	Parkinson's_disease
DOID:10652	Alzheimer's_disease
DOID:2174	ocular_cancer
DOID:5101	ear_cancer
DOID:0050563	nonsyndromic_deafness
DOID:13399	color_blindness
DOID:1686	glaucoma
DOID:83	cataract
DOID:4448	macular_degeneration
DOID:0050572	cone-rod_dystrophy
DOID:10584	retinitis_pigmentosa
DOID:289	endometriosis
DOID:2394	ovarian_cancer
DOID:363	uterine_cancer
DOID:11612	polycystic_ovary_syndrome
DOID:10283	prostate_cancer
DOID:2998	testicular_cancer
DOID:2841	asthma
DOID:1324	lung_cancer
DOID:1612	breast_cancer
DOID:11054	urinary_bladder_cancer
DOID:263	kidney_cancer
DOID:1074	kidney_failure
DOID:9352	type_2_diabetes_mellitus
DOID:1485	cystic_fibrosis
DOID:1935	Bardet-Biedl_syndrome
DOID:11934	head_and_neck_cancer
DOID:5419	schizophrenia
DOID:2237	hepatitis
DOID:9351	diabetes_mellitus
DOID:10763	hypertension
DOID:0060041	autism_spectrum_disorder
DOID:4990	essential_tremor
DOID:769	neuroblastoma
DOID:10534	stomach_cancer
DOID:9778	irritable_bowel_syndrome
DOID:9970	obesity
DOID:3312	bipolar_disorder
DOID:326	ischemia
DOID:1596	mental_depression
DOID:2030	anxiety_disorder
DOID:114	heart_disease
DOID:0050828	artery_disease
DOID:3770	pulmonary_fibrosis
DOID:3083	chronic obstructive pulmonary disease
DOID:3382	liposarcoma
