## Supplemental Code for "ANDES: a novel best-match approach for enhancing gene set analysis in embedding spaces": ACC.txt

	ACC.TITLE	ACC.REL.SCORE	ACC.MATCHED.GENES	ACC.TOTAL.GENES
hsa00140	Steroid hormone biosynthesis	37.51	6	59
hsa04913	Ovarian steroidogenesis	23.24	4	55
hsa04925	Aldosterone synthesis and secretion	22.63	5	85
hsa01100	Metabolic pathways	12.76	6	1324
hsa05217	Basal cell carcinoma	12.42	2	62
hsa04916	Melanogenesis	12.42	2	103
hsa05216	Thyroid cancer	11.88	2	30
hsa05205	Proteoglycans in cancer	10.53	3	221
hsa04310	Wnt signaling pathway	10.15	2	151
