## Supplemental Code for "ANDES: a novel best-match approach for enhancing gene set analysis in embedding spaces": ALZ.txt

	ALZ.TITLE	ALZ.REL.SCORE	ALZ.MATCHED.GENES	ALZ.TOTAL.GENES
hsa05010	Alzheimers disease	84.12	28	177
hsa04932	Non-alcoholic fatty liver disease (NAFLD)	84.12	7	160
hsa04726	Serotonergic synapse	49.19	8	115
hsa04728	Dopaminergic synapse	49.19	8	130
hsa04713	Circadian entrainment	49.19	5	98
hsa04727	GABAergic synapse	49.19	1	90
hsa04724	Glutamatergic synapse	49.19	8	117
hsa04723	Retrograde endocannabinoid signaling	49.19	4	104
hsa04725	Cholinergic synapse	49.19	9	116
hsa05211	Renal cell carcinoma	36.45	3	80
hsa04722	Neurotrophin signaling pathway	36.45	11	125
hsa05031	Amphetamine addiction	25.85	6	70
hsa05030	Cocaine addiction	25.85	9	55
hsa04330	Notch signaling pathway	24.36	7	51
hsa04060	Cytokine-cytokine receptor interaction	23.27	5	282
hsa04010	MAPK signaling pathway	22	11	272
hsa05020	Prion diseases	21.95	7	43
hsa05014	Amyotrophic lateral sclerosis (ALS)	21.79	7	57
hsa04910	Insulin signaling pathway	21.03	4	158
hsa04931	Insulin resistance	21.03	7	114
hsa04150	mTOR signaling pathway	21.03	2	63
hsa04215	Apoptosis	20.97	7	91
hsa00190	Oxidative phosphorylation	20.78	2	136
hsa05016	Huntingtons disease	20.78	8	209
hsa05012	Parkinsons disease	20.78	7	146
hsa05140	Leishmaniasis	18.74	5	77
hsa05145	Toxoplasmosis	18.74	6	124
hsa04668	TNF signaling pathway	18.69	9	117
hsa05034	Alcoholism	17.78	9	184
hsa05322	Systemic lupus erythematosus	17.78	2	142
hsa04310	Wnt signaling pathway	17.74	4	151
hsa04614	Renin-angiotensin system	14.91	3	27
hsa04912	GnRH signaling pathway	14.69	2	95
hsa04750	Inflammatory mediator regulation of TRP channels	14.69	6	104
hsa04915	Estrogen signaling pathway	14.69	5	112
hsa04024	cAMP signaling pathway	14.59	10	210
hsa05033	Nicotine addiction	14.05	5	42
hsa04380	Osteoclast differentiation	13.74	8	141
hsa04622	RIG-I-like receptor signaling pathway	13.65	3	73
hsa04720	Long-term potentiation	12.76	4	67
hsa05152	Tuberculosis	11.06	8	186
hsa04660	T cell receptor signaling pathway	10.07	3	116
hsa04662	B cell receptor signaling pathway	10.07	3	77
hsa04721	Synaptic vesicle cycle	10.06	1	64
hsa04620	Toll-like receptor signaling pathway	10.04	5	114
hsa05142	Chagas disease (American trypanosomiasis)	10.04	5	110
hsa05161	Hepatitis B	10.04	6	154
hsa05133	Pertussis	9.9	5	79
hsa05320	Autoimmune thyroid disease	9.81	1	58
hsa04940	Type I diabetes mellitus	9.81	2	47
hsa04672	Intestinal immune network for IgA production	9.81	1	52
hsa04612	Antigen processing and presentation	9.81	3	81
hsa05310	Asthma	9.81	1	35
hsa05416	Viral myocarditis	9.81	2	64
hsa05330	Allograft rejection	9.81	1	41
hsa05332	Graft-versus-host disease	9.81	2	45
hsa05321	Inflammatory bowel disease (IBD)	9.81	2	67
