## Supplemental Code for "ANDES: a novel best-match approach for enhancing gene set analysis in embedding spaces": BLCA.txt

	BLCA.TITLE	BLCA.REL.SCORE	BLCA.MATCHED.GENES	BLCA.TOTAL.GENES
hsa05219	Bladder cancer	117.32	20	42
hsa05200	Pathways in cancer	106.39	32	426
hsa05218	Melanoma	84.78	13	78
hsa05215	Prostate cancer	84.78	15	95
hsa05223	Non-small cell lung cancer	84.78	10	59
hsa05214	Glioma	84.78	10	67
hsa05206	MicroRNAs in cancer	65.44	21	308
hsa05210	Colorectal cancer	56.34	6	70
hsa05213	Endometrial cancer	56.34	9	61
hsa05221	Acute myeloid leukemia	56.34	4	60
hsa05212	Pancreatic cancer	51.42	9	72
hsa05220	Chronic myeloid leukemia	51.42	9	76
hsa04151	PI3K-Akt signaling pathway	47.96	18	365
hsa05205	Proteoglycans in cancer	46.51	15	221
hsa04115	p53 signaling pathway	45.73	10	73
hsa05203	Viral carcinogenesis	42.55	14	216
hsa04620	Toll-like receptor signaling pathway	39.07	1	114
hsa05142	Chagas disease (American trypanosomiasis)	39.07	1	110
hsa05161	Hepatitis B	39.07	13	154
hsa04012	ErbB signaling pathway	33.6	7	96
hsa04068	FoxO signaling pathway	32.13	10	139
hsa04110	Cell cycle	30.89	9	132
hsa05166	HTLV-I infection	26.07	11	282
hsa05230	Central carbon metabolism in cancer	24.71	7	81
hsa04060	Cytokine-cytokine receptor interaction	24.68	6	282
hsa04510	Focal adhesion	24.56	6	227
hsa04512	ECM-receptor interaction	24.56	1	91
hsa05211	Renal cell carcinoma	23.74	3	80
hsa04722	Neurotrophin signaling pathway	23.74	4	125
hsa05222	Small cell lung cancer	23.58	7	91
hsa04015	Rap1 signaling pathway	22.95	10	229
hsa04014	Ras signaling pathway	22.95	10	249
hsa05216	Thyroid cancer	22.71	5	30
hsa04010	MAPK signaling pathway	21.84	10	272
hsa04810	Regulation of actin cytoskeleton	20.57	9	236
hsa05160	Hepatitis C	19.72	7	136
hsa05204	Chemical carcinogenesis	19.25	7	90
hsa00982	Drug metabolism - cytochrome P450	19.25	4	68
hsa00980	Metabolism of xenobiotics by cytochrome P450	19.25	4	74
hsa05168	Herpes simplex infection	17.38	3	192
hsa05162	Measles	17.38	7	140
hsa05164	Influenza A	17.38	3	183
hsa04066	HIF-1 signaling pathway	16.96	6	119
hsa04910	Insulin signaling pathway	16.41	3	158
hsa04150	mTOR signaling pathway	16.41	2	63
hsa05202	Transcriptional misregulation in cancer	16.3	7	196
hsa04390	Hippo signaling pathway	14.19	6	168
hsa04917	Prolactin signaling pathway	14.05	3	78
hsa04912	GnRH signaling pathway	13.97	4	95
hsa04915	Estrogen signaling pathway	13.97	5	112
hsa05231	Choline metabolism in cancer	13.51	5	113
hsa04919	Thyroid hormone signaling pathway	12.83	5	125
hsa05169	Epstein-Barr virus infection	12.3	6	214
hsa00480	Glutathione metabolism	12.26	4	58
hsa04650	Natural killer cell mediated cytotoxicity	12.16	5	144
hsa04921	Oxytocin signaling pathway	12.05	6	168
hsa04520	Adherens junction	11.7	4	81
hsa04550	Signaling pathways regulating pluripotency of stemcells	11.33	5	157
hsa04630	Jak-STAT signaling pathway	10.85	5	169
hsa05034	Alcoholism	10.76	2	184
hsa04144	Endocytosis	10.56	6	269
hsa04330	Notch signaling pathway	9.38	1	51
hsa04215	Apoptosis	9.34	4	91
hsa00232	Caffeine metabolism	9.27	2	11
hsa04071	Sphingolipid signaling pathway	9.21	4	129
