## Supplemental Code for "ANDES: a novel best-match approach for enhancing gene set analysis in embedding spaces": BRCA.txt

	BRCA.TITLE	BRCA.REL.SCORE	BRCA.MATCHED.GENES	BRCA.TOTAL.GENES
hsa05210	Colorectal cancer	166.1	35	70
hsa05213	Endometrial cancer	166.1	23	61
hsa05221	Acute myeloid leukemia	166.1	16	60
hsa05218	Melanoma	166.1	35	78
hsa05215	Prostate cancer	166.1	40	95
hsa05223	Non-small cell lung cancer	166.1	26	59
hsa05214	Glioma	166.1	28	67
hsa05205	Proteoglycans in cancer	166.1	64	221
hsa05200	Pathways in cancer	166.1	105	426
hsa04151	PI3K-Akt signaling pathway	163.4	69	365
hsa05212	Pancreatic cancer	155.91	38	72
hsa05220	Chronic myeloid leukemia	155.91	27	76
hsa04060	Cytokine-cytokine receptor interaction	147.16	30	282
hsa04068	FoxO signaling pathway	142.9	46	139
hsa04510	Focal adhesion	142.53	49	227
hsa04512	ECM-receptor interaction	142.53	5	91
hsa05211	Renal cell carcinoma	142.15	24	80
hsa04722	Neurotrophin signaling pathway	142.15	25	125
hsa04620	Toll-like receptor signaling pathway	141.86	19	114
hsa05142	Chagas disease (American trypanosomiasis)	141.86	24	110
hsa05161	Hepatitis B	141.86	47	154
hsa04917	Prolactin signaling pathway	134.04	26	78
hsa04012	ErbB signaling pathway	126.78	33	96
hsa04115	p53 signaling pathway	126.27	30	73
hsa05206	MicroRNAs in cancer	125.18	55	308
hsa04015	Rap1 signaling pathway	122.88	48	229
hsa04014	Ras signaling pathway	122.88	51	249
hsa04110	Cell cycle	111.6	38	132
hsa05166	HTLV-I infection	109.52	49	282
hsa04010	MAPK signaling pathway	105.95	46	272
hsa04912	GnRH signaling pathway	105.51	21	95
hsa04750	Inflammatory mediator regulation of TRP channels	105.51	11	104
hsa04915	Estrogen signaling pathway	105.51	23	112
hsa04910	Insulin signaling pathway	103.9	19	158
hsa04931	Insulin resistance	103.9	17	114
hsa04150	mTOR signaling pathway	103.9	16	63
hsa05219	Bladder cancer	103.72	26	42
hsa05203	Viral carcinogenesis	85.46	38	216
hsa04370	VEGF signaling pathway	79.23	24	67
hsa04664	Fc epsilon RI signaling pathway	79.23	22	77
hsa04114	Oocyte meiosis	79.17	17	118
hsa04914	Progesterone-mediated oocyte maturation	79.17	28	91
hsa05222	Small cell lung cancer	75.78	26	91
hsa04066	HIF-1 signaling pathway	70.18	27	119
hsa04660	T cell receptor signaling pathway	70.03	23	116
hsa04662	B cell receptor signaling pathway	70.03	15	77
hsa04919	Thyroid hormone signaling pathway	68.4	27	125
hsa05231	Choline metabolism in cancer	68.13	26	113
hsa04550	Signaling pathways regulating pluripotency of stemcells	67.3	29	157
hsa04071	Sphingolipid signaling pathway	67.26	27	129
hsa05230	Central carbon metabolism in cancer	67.03	23	81
hsa04810	Regulation of actin cytoskeleton	64.94	33	236
hsa04215	Apoptosis	64.33	18	91
hsa05168	Herpes simplex infection	61.72	15	192
hsa05162	Measles	61.72	19	140
hsa05164	Influenza A	61.72	23	183
hsa04668	TNF signaling pathway	59.31	24	117
hsa04520	Adherens junction	58.75	21	81
hsa04630	Jak-STAT signaling pathway	57.6	27	169
hsa05169	Epstein-Barr virus infection	55.58	29	214
hsa05160	Hepatitis C	54.52	24	136
hsa05140	Leishmaniasis	51.42	10	77
hsa05145	Toxoplasmosis	51.42	22	124
hsa04310	Wnt signaling pathway	51	21	151
hsa04062	Chemokine signaling pathway	50.19	23	199
hsa05202	Transcriptional misregulation in cancer	46.19	25	196
hsa05152	Tuberculosis	44.76	24	186
hsa04390	Hippo signaling pathway	44.71	23	168
hsa03450	Non-homologous end-joining	44.66	1	13
hsa04380	Osteoclast differentiation	43.27	21	141
hsa05034	Alcoholism	40.3	9	184
hsa05322	Systemic lupus erythematosus	40.3	1	142
hsa04144	Endocytosis	38.98	26	269
hsa05010	Alzheimers disease	38.46	8	177
hsa04932	Non-alcoholic fatty liver disease (NAFLD)	38.46	21	160
hsa04650	Natural killer cell mediated cytotoxicity	34.41	19	144
hsa04540	Gap junction	34.22	12	89
hsa05130	Pathogenic Escherichia coli infection	34.13	7	60
hsa05100	Bacterial invasion of epithelial cells	34.11	15	88
hsa04621	NOD-like receptor signaling pathway	33.89	10	57
hsa04330	Notch signaling pathway	33.4	3	51
hsa04670	Leukocyte transendothelial migration	33.4	17	125
hsa05110	Vibrio cholerae infection	33.32	1	56
hsa05120	Epithelial cell signaling in Helicobacter pyloriinfection	33.32	15	72
hsa04350	TGF-beta signaling pathway	33.24	15	92
hsa05133	Pertussis	32.69	14	79
hsa04666	Fc gamma R-mediated phagocytosis	31.61	15	100
hsa04152	AMPK signaling pathway	30.35	14	132
hsa04024	cAMP signaling pathway	30.04	20	210
hsa03440	Homologous recombination	29.61	9	35
hsa05216	Thyroid cancer	28.13	9	30
hsa04360	Axon guidance	28.03	16	140
hsa05131	Shigellosis	28.02	12	69
hsa04960	Aldosterone-regulated sodium reabsorption	27.88	10	42
hsa04930	Type II diabetes mellitus	27.35	11	62
hsa05320	Autoimmune thyroid disease	26.85	2	58
hsa04940	Type I diabetes mellitus	26.85	3	47
hsa04672	Intestinal immune network for IgA production	26.85	5	52
hsa04612	Antigen processing and presentation	26.85	1	81
hsa05310	Asthma	26.85	1	35
hsa05416	Viral myocarditis	26.85	8	64
hsa05330	Allograft rejection	26.85	3	41
hsa05332	Graft-versus-host disease	26.85	4	45
hsa05321	Inflammatory bowel disease (IBD)	26.85	9	67
hsa05132	Salmonella infection	25.95	13	96
hsa05014	Amyotrophic lateral sclerosis (ALS)	25.46	11	57
hsa04913	Ovarian steroidogenesis	24.27	10	55
hsa05146	Amoebiasis	22.97	13	115
hsa03030	DNA replication	22.72	2	42
hsa03410	Base excision repair	22.72	2	37
hsa05217	Basal cell carcinoma	22.34	6	62
hsa04916	Melanogenesis	22.34	12	103
hsa04340	Hedgehog signaling pathway	22.34	4	53
hsa04530	Tight junction	21.98	14	144
hsa04270	Vascular smooth muscle contraction	21.52	6	121
hsa04921	Oxytocin signaling pathway	21.52	16	168
hsa04920	Adipocytokine signaling pathway	20.75	10	72
hsa04611	Platelet activation	17.82	12	135
hsa05323	Rheumatoid arthritis	17.77	10	91
hsa04320	Dorso-ventral axis formation	16.93	6	27
hsa04923	Regulation of lipolysis in adipocytes	16.56	8	60
hsa04730	Long-term depression	16.39	8	61
hsa05032	Morphine addiction	16.1	1	92
hsa04726	Serotonergic synapse	16.1	8	115
hsa04728	Dopaminergic synapse	16.1	8	130
hsa04713	Circadian entrainment	16.1	3	98
hsa04727	GABAergic synapse	16.1	2	90
hsa04724	Glutamatergic synapse	16.1	3	117
hsa04723	Retrograde endocannabinoid signaling	16.1	9	104
hsa04725	Cholinergic synapse	16.1	11	116
hsa04261	Adrenergic signaling in cardiomyocytes	15.23	12	151
hsa04022	cGMP-PKG signaling pathway	15.23	11	175
hsa04640	Hematopoietic cell lineage	14.65	9	94
hsa03460	Fanconi anemia pathway	14.57	8	64
hsa04064	NF-kappa B signaling pathway	14.09	9	99
hsa00140	Steroid hormone biosynthesis	13.68	7	59
hsa04622	RIG-I-like receptor signaling pathway	13.45	8	73
hsa05020	Prion diseases	13.23	6	43
hsa05144	Malaria	11.34	6	55
hsa05143	African trypanosomiasis	11.28	5	36
hsa04720	Long-term potentiation	10.93	7	67
hsa05134	Legionellosis	10.81	6	59
