## Supplemental Code for "ANDES: a novel best-match approach for enhancing gene set analysis in embedding spaces": CESC.txt

	CESC.TITLE	CESC.REL.SCORE	CESC.MATCHED.GENES	CESC.TOTAL.GENES
hsa05219	Bladder cancer	48.05	7	42
hsa05200	Pathways in cancer	24.9	7	426
hsa05218	Melanoma	21.1	4	78
hsa05215	Prostate cancer	21.1	2	95
hsa05223	Non-small cell lung cancer	21.1	4	59
hsa05214	Glioma	21.1	3	67
hsa05206	MicroRNAs in cancer	17.74	5	308
hsa04110	Cell cycle	17.06	3	132
hsa05212	Pancreatic cancer	13.39	3	72
hsa05220	Chronic myeloid leukemia	13.39	2	76
hsa05210	Colorectal cancer	12.24	1	70
hsa05213	Endometrial cancer	12.24	3	61
hsa05216	Thyroid cancer	11.7	2	30
hsa05203	Viral carcinogenesis	10.36	3	216
hsa05205	Proteoglycans in cancer	10.26	3	221
hsa05230	Central carbon metabolism in cancer	8.87	2	81
hsa04520	Adherens junction	8.87	2	81
hsa05222	Small cell lung cancer	8.54	2	91
hsa04015	Rap1 signaling pathway	8.37	2	229
hsa04014	Ras signaling pathway	8.37	2	249
hsa04151	PI3K-Akt signaling pathway	8.2	3	365
hsa04115	p53 signaling pathway	8.08	2	73
