## Supplemental Code for "ANDES: a novel best-match approach for enhancing gene set analysis in embedding spaces": CHOL.txt

	CHOL.TITLE	CHOL.REL.SCORE	CHOL.MATCHED.GENES	CHOL.TOTAL.GENES
hsa05200	Pathways in cancer	33.66	11	426
hsa05218	Melanoma	29.9	5	78
hsa05215	Prostate cancer	29.9	4	95
hsa05223	Non-small cell lung cancer	29.9	4	59
hsa05214	Glioma	29.9	2	67
hsa05219	Bladder cancer	26.47	5	42
hsa05206	MicroRNAs in cancer	24.58	8	308
hsa04510	Focal adhesion	24.4	5	227
hsa05211	Renal cell carcinoma	22.03	4	80
hsa04722	Neurotrophin signaling pathway	22.03	2	125
hsa05212	Pancreatic cancer	19.97	4	72
hsa05220	Chronic myeloid leukemia	19.97	4	76
hsa04015	Rap1 signaling pathway	19.1	6	229
hsa04014	Ras signaling pathway	19.1	6	249
hsa05205	Proteoglycans in cancer	19.03	6	221
hsa04151	PI3K-Akt signaling pathway	18.71	7	365
hsa05210	Colorectal cancer	18.06	3	70
hsa05213	Endometrial cancer	18.06	4	61
hsa05221	Acute myeloid leukemia	18.06	2	60
hsa04060	Cytokine-cytokine receptor interaction	18	3	282
hsa05230	Central carbon metabolism in cancer	16.44	4	81
hsa04520	Adherens junction	16.44	4	81
hsa04310	Wnt signaling pathway	14.19	2	151
hsa04012	ErbB signaling pathway	14.01	4	96
hsa05142	Chagas disease (American trypanosomiasis)	13.73	1	110
hsa05161	Hepatitis B	13.73	4	154
hsa04068	FoxO signaling pathway	13.42	4	139
hsa04390	Hippo signaling pathway	12.38	4	168
hsa04910	Insulin signaling pathway	11.55	2	158
hsa04668	TNF signaling pathway	9.9	3	117
hsa05216	Thyroid cancer	9.68	2	30
hsa04110	Cell cycle	8.83	2	132
hsa04550	Signaling pathways regulating pluripotency of stemcells	8.7	3	157
