## Supplemental Code for "ANDES: a novel best-match approach for enhancing gene set analysis in embedding spaces": CML.txt

	CML.TITLE	CML.REL.SCORE	CML.MATCHED.GENES	CML.TOTAL.GENES
hsa04630	Jak-STAT signaling pathway	66.88	16	169
hsa04060	Cytokine-cytokine receptor interaction	60.79	13	282
hsa05200	Pathways in cancer	59.77	19	426
hsa04151	PI3K-Akt signaling pathway	58.99	18	365
hsa05212	Pancreatic cancer	53	1	72
hsa05220	Chronic myeloid leukemia	53	12	76
hsa04640	Hematopoietic cell lineage	49.19	11	94
hsa05210	Colorectal cancer	38.01	2	70
hsa05213	Endometrial cancer	38.01	3	61
hsa05221	Acute myeloid leukemia	38.01	8	60
hsa04917	Prolactin signaling pathway	35.01	6	78
hsa04370	VEGF signaling pathway	29.51	2	67
hsa04664	Fc epsilon RI signaling pathway	29.51	6	77
hsa04620	Toll-like receptor signaling pathway	29.27	2	114
hsa05161	Hepatitis B	29.27	10	154
hsa04012	ErbB signaling pathway	29.22	8	96
hsa04015	Rap1 signaling pathway	29.04	7	229
hsa04014	Ras signaling pathway	29.04	9	249
hsa05202	Transcriptional misregulation in cancer	28.58	9	196
hsa04062	Chemokine signaling pathway	27.78	9	199
hsa04650	Natural killer cell mediated cytotoxicity	27.27	7	144
hsa05206	MicroRNAs in cancer	26.91	10	308
hsa05211	Renal cell carcinoma	25.19	3	80
hsa04722	Neurotrophin signaling pathway	25.19	4	125
hsa05166	HTLV-I infection	24.11	9	282
hsa04660	T cell receptor signaling pathway	23.64	3	116
hsa04662	B cell receptor signaling pathway	23.64	3	77
hsa05230	Central carbon metabolism in cancer	23.48	6	81
hsa04010	MAPK signaling pathway	19.7	8	272
hsa05203	Viral carcinogenesis	19.17	7	216
hsa04510	Focal adhesion	19.17	6	227
hsa05168	Herpes simplex infection	18.61	4	192
hsa05162	Measles	18.61	6	140
hsa05164	Influenza A	18.61	4	183
hsa04912	GnRH signaling pathway	17.68	4	95
hsa04750	Inflammatory mediator regulation of TRP channels	17.68	1	104
hsa04915	Estrogen signaling pathway	17.68	4	112
hsa05218	Melanoma	16.37	3	78
hsa05215	Prostate cancer	16.37	5	95
hsa05223	Non-small cell lung cancer	16.37	2	59
hsa05214	Glioma	16.37	4	67
hsa05231	Choline metabolism in cancer	16.22	5	113
hsa05320	Autoimmune thyroid disease	13.75	2	58
hsa04612	Antigen processing and presentation	13.75	1	81
hsa05310	Asthma	13.75	1	35
hsa05416	Viral myocarditis	13.75	2	64
hsa05152	Tuberculosis	12.83	5	186
hsa04666	Fc gamma R-mediated phagocytosis	12.7	4	100
hsa04540	Gap junction	12.42	5	89
hsa05219	Bladder cancer	12.29	3	42
hsa05205	Proteoglycans in cancer	11.69	5	221
hsa04910	Insulin signaling pathway	11.4	3	158
hsa05160	Hepatitis C	11.03	4	136
hsa04810	Regulation of actin cytoskeleton	10.86	5	236
hsa04550	Signaling pathways regulating pluripotency of stemcells	10.26	4	157
hsa05131	Shigellosis	10.21	3	69
