## Supplemental Code for "ANDES: a novel best-match approach for enhancing gene set analysis in embedding spaces": COAD.txt

	COAD.TITLE	COAD.REL.SCORE	COAD.MATCHED.GENES	COAD.TOTAL.GENES
hsa05210	Colorectal cancer	25.81	4	70
hsa05213	Endometrial cancer	25.81	3	61
hsa05221	Acute myeloid leukemia	25.81	1	60
hsa05211	Renal cell carcinoma	25.36	1	80
hsa04722	Neurotrophin signaling pathway	25.36	3	125
hsa05200	Pathways in cancer	24.86	8	426
hsa05205	Proteoglycans in cancer	17.07	5	221
hsa05216	Thyroid cancer	17.01	3	30
hsa05142	Chagas disease (American trypanosomiasis)	15.98	1	110
hsa05161	Hepatitis B	15.98	5	154
hsa05219	Bladder cancer	15.57	3	42
hsa05206	MicroRNAs in cancer	14.78	5	308
hsa04015	Rap1 signaling pathway	13.91	4	229
hsa04014	Ras signaling pathway	13.91	2	249
hsa05218	Melanoma	13.45	3	78
hsa05215	Prostate cancer	13.45	3	95
hsa05223	Non-small cell lung cancer	13.45	1	59
hsa05214	Glioma	13.45	2	67
hsa04520	Adherens junction	12.78	3	81
hsa05203	Viral carcinogenesis	12.77	4	216
hsa01100	Metabolic pathways	12.19	7	1324
hsa04060	Cytokine-cytokine receptor interaction	11.73	1	282
hsa04115	p53 signaling pathway	11.6	3	73
hsa05166	HTLV-I infection	11.31	4	282
hsa04215	Apoptosis	10.92	3	91
hsa04068	FoxO signaling pathway	10.51	3	139
hsa00514	Other types of O-glycan biosynthesis	10.48	2	31
hsa04917	Prolactin signaling pathway	9.65	1	78
