## Supplemental Code for "ANDES: a novel best-match approach for enhancing gene set analysis in embedding spaces": CRC.txt

	CRC.TITLE	CRC.REL.SCORE	CRC.MATCHED.GENES	CRC.TOTAL.GENES
hsa05210	Colorectal cancer	166.1	43	70
hsa05213	Endometrial cancer	166.1	30	61
hsa05221	Acute myeloid leukemia	166.1	21	60
hsa05218	Melanoma	166.1	28	78
hsa05215	Prostate cancer	166.1	38	95
hsa05223	Non-small cell lung cancer	166.1	24	59
hsa05214	Glioma	166.1	25	67
hsa05205	Proteoglycans in cancer	166.1	64	221
hsa05200	Pathways in cancer	166.1	111	426
hsa04620	Toll-like receptor signaling pathway	166.1	21	114
hsa05142	Chagas disease (American trypanosomiasis)	166.1	33	110
hsa05161	Hepatitis B	166.1	51	154
hsa05211	Renal cell carcinoma	162.79	23	80
hsa04722	Neurotrophin signaling pathway	162.79	25	125
hsa04060	Cytokine-cytokine receptor interaction	150.44	31	282
hsa04151	PI3K-Akt signaling pathway	142.11	62	365
hsa05212	Pancreatic cancer	139.81	33	72
hsa05220	Chronic myeloid leukemia	139.81	30	76
hsa05166	HTLV-I infection	139.68	56	282
hsa04068	FoxO signaling pathway	119.5	40	139
hsa05219	Bladder cancer	116.65	28	42
hsa05206	MicroRNAs in cancer	110.97	50	308
hsa04917	Prolactin signaling pathway	108.18	21	78
hsa04910	Insulin signaling pathway	107.69	18	158
hsa04931	Insulin resistance	107.69	15	114
hsa04150	mTOR signaling pathway	107.69	15	63
hsa04012	ErbB signaling pathway	103.26	27	96
hsa04510	Focal adhesion	102.86	40	227
hsa04512	ECM-receptor interaction	102.86	4	91
hsa04115	p53 signaling pathway	97.35	28	73
hsa04912	GnRH signaling pathway	94.28	16	95
hsa04750	Inflammatory mediator regulation of TRP channels	94.28	11	104
hsa04915	Estrogen signaling pathway	94.28	22	112
hsa04310	Wnt signaling pathway	93.13	31	151
hsa05168	Herpes simplex infection	92.77	23	192
hsa05162	Measles	92.77	27	140
hsa05164	Influenza A	92.77	30	183
hsa04215	Apoptosis	90.19	25	91
hsa04550	Signaling pathways regulating pluripotency of stemcells	88.43	34	157
hsa04390	Hippo signaling pathway	81.52	33	168
hsa04015	Rap1 signaling pathway	79.66	37	229
hsa04014	Ras signaling pathway	79.66	35	249
hsa04110	Cell cycle	78.2	29	132
hsa05203	Viral carcinogenesis	77.47	35	216
hsa04066	HIF-1 signaling pathway	76.15	28	119
hsa04010	MAPK signaling pathway	75.41	35	272
hsa05140	Leishmaniasis	74.92	16	77
hsa05145	Toxoplasmosis	74.92	27	124
hsa05222	Small cell lung cancer	73.41	25	91
hsa04668	TNF signaling pathway	72.76	27	117
hsa04520	Adherens junction	68.71	23	81
hsa05216	Thyroid cancer	67.6	17	30
hsa04370	VEGF signaling pathway	67.2	19	67
hsa04664	Fc epsilon RI signaling pathway	67.2	15	77
hsa05152	Tuberculosis	62.88	29	186
hsa03050	Proteasome	62.58	1	48
hsa05217	Basal cell carcinoma	62.29	16	62
hsa04916	Melanogenesis	62.29	22	103
hsa04340	Hedgehog signaling pathway	62.29	6	53
hsa04660	T cell receptor signaling pathway	62.14	21	116
hsa04662	B cell receptor signaling pathway	62.14	16	77
hsa05320	Autoimmune thyroid disease	61.79	6	58
hsa04940	Type I diabetes mellitus	61.79	7	47
hsa04672	Intestinal immune network for IgA production	61.79	5	52
hsa04612	Antigen processing and presentation	61.79	6	81
hsa05310	Asthma	61.79	1	35
hsa05416	Viral myocarditis	61.79	8	64
hsa05330	Allograft rejection	61.79	7	41
hsa05332	Graft-versus-host disease	61.79	8	45
hsa05321	Inflammatory bowel disease (IBD)	61.79	14	67
hsa04071	Sphingolipid signaling pathway	61.61	25	129
hsa04350	TGF-beta signaling pathway	60.64	22	92
hsa05010	Alzheimers disease	57.78	16	177
hsa04932	Non-alcoholic fatty liver disease (NAFLD)	57.78	27	160
hsa05160	Hepatitis C	56.21	24	136
hsa05202	Transcriptional misregulation in cancer	54.28	27	196
hsa04650	Natural killer cell mediated cytotoxicity	53	24	144
hsa05230	Central carbon metabolism in cancer	52	19	81
hsa04330	Notch signaling pathway	51.42	3	51
hsa04919	Thyroid hormone signaling pathway	51.42	22	125
hsa05231	Choline metabolism in cancer	51	21	113
hsa04062	Chemokine signaling pathway	49.42	23	199
hsa04114	Oocyte meiosis	48.91	13	118
hsa04914	Progesterone-mediated oocyte maturation	48.91	20	91
hsa05169	Epstein-Barr virus infection	48.14	26	214
hsa04380	Osteoclast differentiation	44.72	21	141
hsa04630	Jak-STAT signaling pathway	39.81	21	169
hsa05146	Amoebiasis	39.77	18	115
hsa04621	NOD-like receptor signaling pathway	38.5	10	57
hsa05133	Pertussis	37.31	15	79
hsa03430	Mismatch repair	36.79	9	28
hsa03030	DNA replication	36.67	3	42
hsa03410	Base excision repair	36.67	7	37
hsa05144	Malaria	36.44	13	55
hsa05034	Alcoholism	35.64	12	184
hsa05322	Systemic lupus erythematosus	35.64	2	142
hsa04540	Gap junction	35.61	14	89
hsa05134	Legionellosis	35.2	13	59
hsa04810	Regulation of actin cytoskeleton	34.68	22	236
hsa04730	Long-term depression	34.62	13	61
hsa04024	cAMP signaling pathway	34.07	21	210
hsa04270	Vascular smooth muscle contraction	32.75	9	121
hsa04921	Oxytocin signaling pathway	32.75	19	168
hsa05110	Vibrio cholerae infection	31.48	4	56
hsa05120	Epithelial cell signaling in Helicobacter pyloriinfection	31.48	12	72
hsa04152	AMPK signaling pathway	31.48	14	132
hsa05323	Rheumatoid arthritis	31.06	14	91
hsa05143	African trypanosomiasis	30.7	10	36
hsa04144	Endocytosis	30.24	22	269
hsa05132	Salmonella infection	30.08	14	96
hsa04064	NF-kappa B signaling pathway	29.52	14	99
hsa05032	Morphine addiction	29.24	2	92
hsa04726	Serotonergic synapse	29.24	14	115
hsa04728	Dopaminergic synapse	29.24	8	130
hsa04713	Circadian entrainment	29.24	6	98
hsa04727	GABAergic synapse	29.24	3	90
hsa04724	Glutamatergic synapse	29.24	5	117
hsa04723	Retrograde endocannabinoid signaling	29.24	6	104
hsa04725	Cholinergic synapse	29.24	12	116
hsa04360	Axon guidance	29.09	16	140
hsa04670	Leukocyte transendothelial migration	28.32	15	125
hsa05130	Pathogenic Escherichia coli infection	26.67	8	60
hsa05014	Amyotrophic lateral sclerosis (ALS)	26.22	11	57
hsa05412	Arrhythmogenic right ventricular cardiomyopathy (ARVC)	25.92	7	77
hsa05410	Hypertrophic cardiomyopathy (HCM)	25.92	6	84
hsa05414	Dilated cardiomyopathy	25.92	7	91
hsa05100	Bacterial invasion of epithelial cells	25.03	12	88
hsa04930	Type II diabetes mellitus	24.74	9	62
hsa01100	Metabolic pathways	23.34	43	1324
hsa05204	Chemical carcinogenesis	23	14	90
hsa00830	Retinol metabolism	23	7	65
hsa00982	Drug metabolism - cytochrome P450	23	10	68
hsa00980	Metabolism of xenobiotics by cytochrome P450	23	11	74
hsa05131	Shigellosis	21.98	10	69
hsa04960	Aldosterone-regulated sodium reabsorption	20.86	8	42
hsa04530	Tight junction	20.21	13	144
hsa04720	Long-term potentiation	19.91	10	67
hsa04611	Platelet activation	18.58	12	135
hsa04920	Adipocytokine signaling pathway	18.25	9	72
hsa04913	Ovarian steroidogenesis	18.01	8	55
hsa00670	One carbon pool by folate	17.48	3	21
hsa04666	Fc gamma R-mediated phagocytosis	17.25	10	100
hsa04923	Regulation of lipolysis in adipocytes	17.1	8	60
hsa05020	Prion diseases	17.03	7	43
hsa00190	Oxidative phosphorylation	14.98	5	136
hsa05016	Huntingtons disease	14.98	15	209
hsa05012	Parkinsons disease	14.98	9	146
hsa00140	Steroid hormone biosynthesis	14.14	7	59
hsa04261	Adrenergic signaling in cardiomyocytes	14.09	10	151
hsa04022	cGMP-PKG signaling pathway	14.09	9	175
hsa04320	Dorso-ventral axis formation	13.52	5	27
hsa00232	Caffeine metabolism	13.13	3	11
hsa00500	Starch and sucrose metabolism	12.72	4	66
hsa00983	Drug metabolism - other enzymes	12.72	10	54
hsa00860	Porphyrin and chlorophyll metabolism	12.72	4	43
hsa00040	Pentose and glucuronate interconversions	12.72	4	37
hsa00053	Ascorbate and aldarate metabolism	12.72	4	27
hsa04622	RIG-I-like receptor signaling pathway	11.53	7	73
hsa00590	Arachidonic acid metabolism	10.15	4	62
hsa00591	Linoleic acid metabolism	10.15	3	29
hsa00592	alpha-Linolenic acid metabolism	10.15	1	25
