## Supplemental Code for "ANDES: a novel best-match approach for enhancing gene set analysis in embedding spaces": DCM.txt

	DCM.TITLE	DCM.REL.SCORE	DCM.MATCHED.GENES	DCM.TOTAL.GENES
hsa05412	Arrhythmogenic right ventricular cardiomyopathy (ARVC)	149.71	13	77
hsa05410	Hypertrophic cardiomyopathy (HCM)	149.71	25	84
hsa05414	Dilated cardiomyopathy	149.71	26	91
hsa04261	Adrenergic signaling in cardiomyocytes	56.26	15	151
hsa04022	cGMP-PKG signaling pathway	56.26	6	175
hsa04260	Cardiac muscle contraction	47.22	11	80
hsa04940	Type I diabetes mellitus	25.11	1	47
hsa04672	Intestinal immune network for IgA production	25.11	1	52
hsa04612	Antigen processing and presentation	25.11	1	81
hsa05310	Asthma	25.11	1	35
hsa05416	Viral myocarditis	25.11	8	64
hsa05330	Allograft rejection	25.11	1	41
hsa05332	Graft-versus-host disease	25.11	1	45
hsa05321	Inflammatory bowel disease (IBD)	25.11	2	67
hsa04020	Calcium signaling pathway	21.48	8	191
hsa04024	cAMP signaling pathway	16.84	7	210
hsa04510	Focal adhesion	13.21	6	227
hsa04512	ECM-receptor interaction	13.21	5	91
hsa05146	Amoebiasis	10.48	4	115
hsa04919	Thyroid hormone signaling pathway	10.04	4	125
hsa04810	Regulation of actin cytoskeleton	9.13	4	236
hsa05140	Leishmaniasis	9.08	3	77
hsa05145	Toxoplasmosis	9.08	4	124
