## Supplemental Code for "ANDES: a novel best-match approach for enhancing gene set analysis in embedding spaces": DLBC.txt

	DLBC.TITLE	DLBC.REL.SCORE	DLBC.MATCHED.GENES	DLBC.TOTAL.GENES
hsa05202	Transcriptional misregulation in cancer	41.08	10	196
hsa04064	NF-kappa B signaling pathway	38.1	8	99
hsa04115	p53 signaling pathway	37.22	6	73
hsa05203	Viral carcinogenesis	34.39	9	216
hsa05222	Small cell lung cancer	32.93	7	91
hsa04151	PI3K-Akt signaling pathway	32.36	10	365
hsa05166	HTLV-I infection	31.03	9	282
hsa04110	Cell cycle	27.85	7	132
hsa04917	Prolactin signaling pathway	26.69	2	78
hsa05200	Pathways in cancer	25.89	9	426
hsa05212	Pancreatic cancer	25.83	4	72
hsa05220	Chronic myeloid leukemia	25.83	6	76
hsa05206	MicroRNAs in cancer	25.33	8	308
hsa04620	Toll-like receptor signaling pathway	22.63	1	114
hsa05161	Hepatitis B	22.63	6	154
hsa04630	Jak-STAT signaling pathway	21.81	6	169
hsa05218	Melanoma	20.79	3	78
hsa05215	Prostate cancer	20.79	4	95
hsa05223	Non-small cell lung cancer	20.79	3	59
hsa05214	Glioma	20.79	3	67
hsa05219	Bladder cancer	20.52	4	42
hsa05169	Epstein-Barr virus infection	19.84	6	214
hsa04215	Apoptosis	19.14	5	91
hsa05210	Colorectal cancer	18.51	5	70
hsa05213	Endometrial cancer	18.51	3	61
hsa05221	Acute myeloid leukemia	18.51	2	60
hsa05014	Amyotrophic lateral sclerosis (ALS)	18.04	4	57
hsa04510	Focal adhesion	16.71	5	227
hsa04664	Fc epsilon RI signaling pathway	16.58	2	77
hsa05152	Tuberculosis	16.43	5	186
hsa04621	NOD-like receptor signaling pathway	16.26	1	57
hsa05216	Thyroid cancer	15.92	3	30
hsa04660	T cell receptor signaling pathway	15.69	2	116
hsa04662	B cell receptor signaling pathway	15.69	3	77
hsa04060	Cytokine-cytokine receptor interaction	15.54	3	282
hsa04310	Wnt signaling pathway	14.62	5	151
hsa04012	ErbB signaling pathway	14.36	2	96
hsa04071	Sphingolipid signaling pathway	14.19	4	129
hsa05320	Autoimmune thyroid disease	14.01	1	58
hsa04672	Intestinal immune network for IgA production	14.01	3	52
hsa05310	Asthma	14.01	2	35
hsa05416	Viral myocarditis	14.01	2	64
hsa05330	Allograft rejection	14.01	1	41
hsa04068	FoxO signaling pathway	13.77	4	139
hsa05145	Toxoplasmosis	13.35	4	124
hsa04390	Hippo signaling pathway	12.72	4	168
hsa05168	Herpes simplex infection	12.53	1	192
hsa05162	Measles	12.53	5	140
hsa04640	Hematopoietic cell lineage	11.07	3	94
hsa04722	Neurotrophin signaling pathway	10.39	3	125
hsa04919	Thyroid hormone signaling pathway	9.89	3	125
hsa05340	Primary immunodeficiency	9.18	2	38
