## Supplemental Code for "ANDES: a novel best-match approach for enhancing gene set analysis in embedding spaces": DMND.txt

	DMND.TITLE	DMND.REL.SCORE	DMND.MATCHED.GENES	DMND.TOTAL.GENES
hsa04910	Insulin signaling pathway	128.44	31	158
hsa04931	Insulin resistance	128.44	36	114
hsa04150	mTOR signaling pathway	128.44	11	63
hsa04152	AMPK signaling pathway	113.91	34	132
hsa01100	Metabolic pathways	113.14	32	1324
hsa04920	Adipocytokine signaling pathway	102.53	26	72
hsa04930	Type II diabetes mellitus	81.72	17	62
hsa03320	PPAR signaling pathway	73.61	21	80
hsa04922	Glucagon signaling pathway	65.97	21	104
hsa04950	Maturity onset diabetes of the young	60.52	12	30
hsa04068	FoxO signaling pathway	57.63	21	139
hsa04923	Regulation of lipolysis in adipocytes	52	15	60
hsa05010	Alzheimers disease	51	4	177
hsa04932	Non-alcoholic fatty liver disease (NAFLD)	51	21	160
hsa04917	Prolactin signaling pathway	44.44	8	78
hsa04066	HIF-1 signaling pathway	41.76	16	119
hsa04151	PI3K-Akt signaling pathway	39.55	24	365
hsa04668	TNF signaling pathway	30.95	13	117
hsa04911	Insulin secretion	28.25	11	90
hsa04918	Thyroid hormone synthesis	28.25	1	76
hsa04925	Aldosterone synthesis and secretion	28.25	4	85
hsa04080	Neuroactive ligand-receptor interaction	27.39	14	295
hsa05143	African trypanosomiasis	27.31	8	36
hsa05144	Malaria	26.7	9	55
hsa04060	Cytokine-cytokine receptor interaction	26.66	9	282
hsa05218	Melanoma	25.64	7	78
hsa05215	Prostate cancer	25.64	10	95
hsa05223	Non-small cell lung cancer	25.64	4	59
hsa05214	Glioma	25.64	6	67
hsa04975	Fat digestion and absorption	25.34	8	43
hsa05200	Pathways in cancer	25.04	20	426
hsa05210	Colorectal cancer	24.86	6	70
hsa05213	Endometrial cancer	24.86	5	61
hsa05221	Acute myeloid leukemia	24.86	7	60
hsa00561	Glycerolipid metabolism	22.3	8	63
hsa00010	Glycolysis / Gluconeogenesis	21.02	5	82
hsa05211	Renal cell carcinoma	20.44	6	80
hsa04722	Neurotrophin signaling pathway	20.44	6	125
hsa05412	Arrhythmogenic right ventricular cardiomyopathy (ARVC)	17.31	2	77
hsa05410	Hypertrophic cardiomyopathy (HCM)	17.31	7	84
hsa05414	Dilated cardiomyopathy	17.31	4	91
hsa04960	Aldosterone-regulated sodium reabsorption	17.3	6	42
hsa04261	Adrenergic signaling in cardiomyocytes	16.2	6	151
hsa04022	cGMP-PKG signaling pathway	16.2	11	175
hsa05160	Hepatitis C	15.98	9	136
hsa04024	cAMP signaling pathway	15.98	11	210
hsa04620	Toll-like receptor signaling pathway	15.53	8	114
hsa05142	Chagas disease (American trypanosomiasis)	15.53	11	110
hsa05161	Hepatitis B	15.53	9	154
hsa04015	Rap1 signaling pathway	15.48	11	229
hsa04014	Ras signaling pathway	15.48	13	249
hsa05205	Proteoglycans in cancer	15.31	11	221
hsa05230	Central carbon metabolism in cancer	15.21	7	81
hsa04973	Carbohydrate digestion and absorption	15.12	6	55
hsa04913	Ovarian steroidogenesis	15.12	6	55
hsa04610	Complement and coagulation cascades	15.1	6	80
hsa01040	Biosynthesis of unsaturated fatty acids	14.67	2	23
hsa04114	Oocyte meiosis	14.6	5	118
hsa04914	Progesterone-mediated oocyte maturation	14.6	8	91
hsa01230	Biosynthesis of amino acids	14.22	2	90
hsa01130	Biosynthesis of antibiotics	14.22	10	250
hsa01200	Carbon metabolism	14.22	7	150
hsa01210	2-Oxocarboxylic acid metabolism	14.22	2	20
hsa04215	Apoptosis	13.99	6	91
hsa04630	Jak-STAT signaling pathway	13.58	9	169
hsa04912	GnRH signaling pathway	13.58	2	95
hsa04750	Inflammatory mediator regulation of TRP channels	13.58	5	104
hsa04915	Estrogen signaling pathway	13.58	5	112
hsa04924	Renin secretion	13.56	6	67
hsa04510	Focal adhesion	12.96	9	227
hsa04512	ECM-receptor interaction	12.96	1	91
hsa04380	Osteoclast differentiation	12.88	8	141
hsa00190	Oxidative phosphorylation	12.88	1	136
hsa05016	Huntingtons disease	12.88	4	209
hsa05012	Parkinsons disease	12.88	2	146
hsa00052	Galactose metabolism	12.86	4	40
hsa00524	Butirosin and neomycin biosynthesis	12.86	2	13
hsa04370	VEGF signaling pathway	12.79	5	67
hsa04664	Fc epsilon RI signaling pathway	12.79	6	77
hsa05140	Leishmaniasis	12.28	2	77
hsa05145	Toxoplasmosis	12.28	8	124
hsa05168	Herpes simplex infection	12.26	6	192
hsa05162	Measles	12.26	5	140
hsa05164	Influenza A	12.26	12	183
hsa05166	HTLV-I infection	12.23	11	282
hsa00430	Taurine and hypotaurine metabolism	12.11	3	11
hsa04520	Adherens junction	12.09	6	81
hsa00620	Pyruvate metabolism	12.05	5	52
hsa04621	NOD-like receptor signaling pathway	11.38	6	57
hsa04012	ErbB signaling pathway	11.38	6	96
hsa00020	Citrate cycle (TCA cycle)	11.22	4	37
hsa04071	Sphingolipid signaling pathway	11.11	7	129
hsa04614	Renin-angiotensin system	10.58	3	27
hsa04666	Fc gamma R-mediated phagocytosis	10.5	6	100
hsa00564	Glycerophospholipid metabolism	10.46	4	102
hsa00071	Fatty acid degradation	10.4	2	46
hsa01212	Fatty acid metabolism	10.4	5	50
hsa04976	Bile secretion	9.85	5	73
hsa00250	Alanine aspartate and glutamate metabolism	9.78	4	43
