## Supplemental Code for "ANDES: a novel best-match approach for enhancing gene set analysis in embedding spaces": ESCA.txt

	ESCA.TITLE	ESCA.REL.SCORE	ESCA.MATCHED.GENES	ESCA.TOTAL.GENES
hsa05200	Pathways in cancer	142.05	42	426
hsa05218	Melanoma	91.91	17	78
hsa05215	Prostate cancer	91.91	17	95
hsa05223	Non-small cell lung cancer	91.91	14	59
hsa05214	Glioma	91.91	15	67
hsa05212	Pancreatic cancer	89.52	17	72
hsa05220	Chronic myeloid leukemia	89.52	15	76
hsa05219	Bladder cancer	89.49	17	42
hsa05205	Proteoglycans in cancer	81.88	24	221
hsa05210	Colorectal cancer	81.42	13	70
hsa05213	Endometrial cancer	81.42	11	61
hsa05221	Acute myeloid leukemia	81.42	6	60
hsa04068	FoxO signaling pathway	75.93	20	139
hsa05166	HTLV-I infection	73.76	24	282
hsa05211	Renal cell carcinoma	67.56	10	80
hsa04722	Neurotrophin signaling pathway	67.56	7	125
hsa05206	MicroRNAs in cancer	66.48	23	308
hsa04110	Cell cycle	63.41	17	132
hsa04115	p53 signaling pathway	56.47	12	73
hsa04620	Toll-like receptor signaling pathway	54.35	4	114
hsa05142	Chagas disease (American trypanosomiasis)	54.35	7	110
hsa05161	Hepatitis B	54.35	18	154
hsa04012	ErbB signaling pathway	53	11	96
hsa04151	PI3K-Akt signaling pathway	53	21	365
hsa05222	Small cell lung cancer	49.42	13	91
hsa04510	Focal adhesion	49.42	14	227
hsa05203	Viral carcinogenesis	46.03	16	216
hsa04060	Cytokine-cytokine receptor interaction	44.83	11	282
hsa04066	HIF-1 signaling pathway	39.88	12	119
hsa04015	Rap1 signaling pathway	39.2	15	229
hsa04014	Ras signaling pathway	39.2	15	249
hsa04010	MAPK signaling pathway	35.38	15	272
hsa04910	Insulin signaling pathway	35.11	3	158
hsa04931	Insulin resistance	35.11	4	114
hsa04150	mTOR signaling pathway	35.11	4	63
hsa04917	Prolactin signaling pathway	33.91	5	78
hsa05202	Transcriptional misregulation in cancer	31.69	12	196
hsa04919	Thyroid hormone signaling pathway	30.28	10	125
hsa05230	Central carbon metabolism in cancer	26.86	8	81
hsa05216	Thyroid cancer	26.49	6	30
hsa04550	Signaling pathways regulating pluripotency of stemcells	23.34	9	157
hsa05231	Choline metabolism in cancer	23.21	8	113
hsa05169	Epstein-Barr virus infection	23.04	10	214
hsa04668	TNF signaling pathway	22.83	8	117
hsa04215	Apoptosis	22.02	7	91
hsa05160	Hepatitis C	21.2	8	136
hsa04912	GnRH signaling pathway	20.85	4	95
hsa04750	Inflammatory mediator regulation of TRP channels	20.85	1	104
hsa04915	Estrogen signaling pathway	20.85	7	112
hsa05168	Herpes simplex infection	20.38	5	192
hsa05162	Measles	20.38	9	140
hsa05164	Influenza A	20.38	5	183
hsa05140	Leishmaniasis	20.15	3	77
hsa05145	Toxoplasmosis	20.15	6	124
hsa04660	T cell receptor signaling pathway	20.04	6	116
hsa04662	B cell receptor signaling pathway	20.04	5	77
hsa04114	Oocyte meiosis	19.87	4	118
hsa04914	Progesterone-mediated oocyte maturation	19.87	7	91
hsa04630	Jak-STAT signaling pathway	18.88	8	169
hsa04520	Adherens junction	18.18	6	81
hsa04370	VEGF signaling pathway	18.1	5	67
hsa04664	Fc epsilon RI signaling pathway	18.1	3	77
hsa05010	Alzheimers disease	17.79	1	177
hsa04932	Non-alcoholic fatty liver disease (NAFLD)	17.79	8	160
hsa04152	AMPK signaling pathway	16.97	4	132
hsa05034	Alcoholism	15.3	1	184
hsa04310	Wnt signaling pathway	15.16	6	151
hsa05320	Autoimmune thyroid disease	14.24	1	58
hsa04940	Type I diabetes mellitus	14.24	1	47
hsa04672	Intestinal immune network for IgA production	14.24	3	52
hsa05416	Viral myocarditis	14.24	2	64
hsa05330	Allograft rejection	14.24	1	41
hsa05332	Graft-versus-host disease	14.24	2	45
hsa05321	Inflammatory bowel disease (IBD)	14.24	4	67
hsa04540	Gap junction	14.06	4	89
hsa04380	Osteoclast differentiation	13.72	6	141
hsa05204	Chemical carcinogenesis	13.61	5	90
hsa00830	Retinol metabolism	13.61	2	65
hsa00982	Drug metabolism - cytochrome P450	13.61	3	68
hsa00980	Metabolism of xenobiotics by cytochrome P450	13.61	4	74
hsa04921	Oxytocin signaling pathway	13.09	7	168
hsa04390	Hippo signaling pathway	12.36	6	168
hsa05014	Amyotrophic lateral sclerosis (ALS)	11.63	4	57
hsa04144	Endocytosis	11.37	7	269
hsa04670	Leukocyte transendothelial migration	11.29	5	125
hsa04071	Sphingolipid signaling pathway	11.09	5	129
hsa00380	Tryptophan metabolism	10.58	2	44
hsa05323	Rheumatoid arthritis	9.83	4	91
hsa04350	TGF-beta signaling pathway	9.77	4	92
hsa05020	Prion diseases	9.59	3	43
