## Supplemental Code for "ANDES: a novel best-match approach for enhancing gene set analysis in embedding spaces": GBM.txt

	GBM.TITLE	GBM.REL.SCORE	GBM.MATCHED.GENES	GBM.TOTAL.GENES
hsa05218	Melanoma	120.27	17	78
hsa05215	Prostate cancer	120.27	18	95
hsa05223	Non-small cell lung cancer	120.27	13	59
hsa05214	Glioma	120.27	19	67
hsa05200	Pathways in cancer	115.37	25	426
hsa04151	PI3K-Akt signaling pathway	99.85	22	365
hsa05212	Pancreatic cancer	91.2	13	72
hsa05220	Chronic myeloid leukemia	91.2	12	76
hsa05210	Colorectal cancer	84.93	6	70
hsa05213	Endometrial cancer	84.93	10	61
hsa05221	Acute myeloid leukemia	84.93	6	60
hsa04012	ErbB signaling pathway	80.05	13	96
hsa05219	Bladder cancer	78.42	12	42
hsa05205	Proteoglycans in cancer	67.84	15	221
hsa05230	Central carbon metabolism in cancer	67.1	12	81
hsa04510	Focal adhesion	66.23	14	227
hsa05222	Small cell lung cancer	65.1	12	91
hsa05206	MicroRNAs in cancer	60.76	15	308
hsa04066	HIF-1 signaling pathway	60.49	12	119
hsa05166	HTLV-I infection	56.85	14	282
hsa04115	p53 signaling pathway	55.65	8	73
hsa04620	Toll-like receptor signaling pathway	53	3	114
hsa05142	Chagas disease (American trypanosomiasis)	53	3	110
hsa05161	Hepatitis B	53	13	154
hsa04910	Insulin signaling pathway	52	7	158
hsa04931	Insulin resistance	52	8	114
hsa04150	mTOR signaling pathway	52	8	63
hsa04110	Cell cycle	50.19	11	132
hsa05231	Choline metabolism in cancer	48.42	10	113
hsa04068	FoxO signaling pathway	45.45	10	139
hsa05169	Epstein-Barr virus infection	44.81	11	214
hsa04912	GnRH signaling pathway	42.21	2	95
hsa04750	Inflammatory mediator regulation of TRP channels	42.21	2	104
hsa04915	Estrogen signaling pathway	42.21	5	112
hsa05211	Renal cell carcinoma	41.9	4	80
hsa04722	Neurotrophin signaling pathway	41.9	5	125
hsa04060	Cytokine-cytokine receptor interaction	41.64	5	282
hsa04919	Thyroid hormone signaling pathway	40.9	9	125
hsa05203	Viral carcinogenesis	39.2	10	216
hsa04917	Prolactin signaling pathway	36.91	4	78
hsa04370	VEGF signaling pathway	36.11	6	67
hsa04664	Fc epsilon RI signaling pathway	36.11	4	77
hsa05160	Hepatitis C	34.1	8	136
hsa04152	AMPK signaling pathway	33.46	6	132
hsa04015	Rap1 signaling pathway	32.44	10	229
hsa04014	Ras signaling pathway	32.44	10	249
hsa04630	Jak-STAT signaling pathway	31.65	8	169
hsa04010	MAPK signaling pathway	29.89	9	272
hsa04540	Gap junction	29.87	5	89
hsa05168	Herpes simplex infection	28.62	2	192
hsa05162	Measles	28.62	8	140
hsa05164	Influenza A	28.62	5	183
hsa04071	Sphingolipid signaling pathway	23.8	6	129
hsa04114	Oocyte meiosis	22.31	3	118
hsa04914	Progesterone-mediated oocyte maturation	22.31	6	91
hsa04550	Signaling pathways regulating pluripotency of stemcells	22.15	6	157
hsa04666	Fc gamma R-mediated phagocytosis	20.54	5	100
hsa05202	Transcriptional misregulation in cancer	20.29	6	196
hsa04660	T cell receptor signaling pathway	19.84	5	116
hsa04662	B cell receptor signaling pathway	19.84	4	77
hsa04215	Apoptosis	18.91	5	91
hsa04923	Regulation of lipolysis in adipocytes	18.31	4	60
hsa04810	Regulation of actin cytoskeleton	18.25	6	236
hsa04530	Tight junction	17.98	5	144
hsa04062	Chemokine signaling pathway	17.09	6	199
hsa04020	Calcium signaling pathway	16.02	5	191
hsa04310	Wnt signaling pathway	14.4	4	151
hsa05010	Alzheimers disease	14.15	1	177
hsa04932	Non-alcoholic fatty liver disease (NAFLD)	14.15	4	160
hsa04611	Platelet activation	13.75	4	135
hsa04144	Endocytosis	13.68	5	269
hsa04973	Carbohydrate digestion and absorption	13.2	3	55
hsa04930	Type II diabetes mellitus	12.06	2	62
hsa04920	Adipocytokine signaling pathway	12.06	3	72
hsa04520	Adherens junction	11.57	3	81
hsa04024	cAMP signaling pathway	11.33	4	210
hsa05032	Morphine addiction	11.21	1	92
hsa04726	Serotonergic synapse	11.21	1	115
hsa04728	Dopaminergic synapse	11.21	4	130
hsa04713	Circadian entrainment	11.21	1	98
hsa04727	GABAergic synapse	11.21	1	90
hsa04724	Glutamatergic synapse	11.21	1	117
hsa04723	Retrograde endocannabinoid signaling	11.21	1	104
hsa04725	Cholinergic synapse	11.21	4	116
hsa04270	Vascular smooth muscle contraction	11.05	1	121
hsa04921	Oxytocin signaling pathway	11.05	4	168
hsa04922	Glucagon signaling pathway	10.52	3	104
hsa04261	Adrenergic signaling in cardiomyocytes	10.45	4	151
hsa04022	cGMP-PKG signaling pathway	10.45	3	175
hsa05146	Amoebiasis	10.1	3	115
hsa04668	TNF signaling pathway	10.03	3	117
hsa00562	Inositol phosphate metabolism	9.96	1	75
hsa04070	Phosphatidylinositol signaling system	9.96	3	105
hsa05216	Thyroid cancer	9.76	2	30
hsa04670	Leukocyte transendothelial migration	9.76	3	125
hsa05217	Basal cell carcinoma	9.26	2	62
hsa04916	Melanogenesis	9.26	2	103
hsa04340	Hedgehog signaling pathway	9.26	2	53
hsa04380	Osteoclast differentiation	9.26	3	141
