## Supplemental Code for "ANDES: a novel best-match approach for enhancing gene set analysis in embedding spaces": HNSC.txt

	HNSC.TITLE	HNSC.REL.SCORE	HNSC.MATCHED.GENES	HNSC.TOTAL.GENES
hsa05219	Bladder cancer	94.95	16	42
hsa05200	Pathways in cancer	78.68	24	426
hsa05218	Melanoma	71.15	10	78
hsa05215	Prostate cancer	71.15	11	95
hsa05223	Non-small cell lung cancer	71.15	12	59
hsa05214	Glioma	71.15	10	67
hsa05206	MicroRNAs in cancer	63.91	19	308
hsa05205	Proteoglycans in cancer	62.25	17	221
hsa05212	Pancreatic cancer	56.23	11	72
hsa05220	Chronic myeloid leukemia	56.23	7	76
hsa05211	Renal cell carcinoma	49	5	80
hsa04722	Neurotrophin signaling pathway	49	3	125
hsa04012	ErbB signaling pathway	47.61	9	96
hsa05210	Colorectal cancer	45.96	3	70
hsa05213	Endometrial cancer	45.96	9	61
hsa05221	Acute myeloid leukemia	45.96	4	60
hsa04060	Cytokine-cytokine receptor interaction	43.91	9	282
hsa04151	PI3K-Akt signaling pathway	37.69	14	365
hsa04510	Focal adhesion	36.42	10	227
hsa04512	ECM-receptor interaction	36.42	1	91
hsa04066	HIF-1 signaling pathway	32.94	9	119
hsa04912	GnRH signaling pathway	31.6	5	95
hsa04750	Inflammatory mediator regulation of TRP channels	31.6	2	104
hsa04915	Estrogen signaling pathway	31.6	6	112
hsa05222	Small cell lung cancer	31.1	8	91
hsa04910	Insulin signaling pathway	30.13	3	158
hsa04931	Insulin resistance	30.13	3	114
hsa04150	mTOR signaling pathway	30.13	5	63
hsa05230	Central carbon metabolism in cancer	27.22	7	81
hsa04620	Toll-like receptor signaling pathway	27.2	2	114
hsa05142	Chagas disease (American trypanosomiasis)	27.2	2	110
hsa05161	Hepatitis B	27.2	10	154
hsa05160	Hepatitis C	26.62	8	136
hsa04068	FoxO signaling pathway	26.38	8	139
hsa04630	Jak-STAT signaling pathway	24.22	8	169
hsa04370	VEGF signaling pathway	23.41	6	67
hsa04664	Fc epsilon RI signaling pathway	23.41	2	77
hsa04015	Rap1 signaling pathway	23.16	8	229
hsa04014	Ras signaling pathway	23.16	8	249
hsa04919	Thyroid hormone signaling pathway	22.99	7	125
hsa05203	Viral carcinogenesis	21.55	8	216
hsa04917	Prolactin signaling pathway	19.98	5	78
hsa04115	p53 signaling pathway	19.92	6	73
hsa05166	HTLV-I infection	18.7	8	282
hsa05216	Thyroid cancer	18.63	4	30
hsa04921	Oxytocin signaling pathway	17.56	7	168
hsa05231	Choline metabolism in cancer	15.22	5	113
hsa04062	Chemokine signaling pathway	15.08	7	199
hsa05202	Transcriptional misregulation in cancer	14.98	6	196
hsa04330	Notch signaling pathway	14.53	1	51
hsa05169	Epstein-Barr virus infection	14.29	6	214
hsa05131	Shigellosis	13.95	4	69
hsa05168	Herpes simplex infection	13.88	2	192
hsa05162	Measles	13.88	5	140
hsa05164	Influenza A	13.88	4	183
hsa05204	Chemical carcinogenesis	13.62	4	90
hsa00982	Drug metabolism - cytochrome P450	13.62	3	68
hsa00980	Metabolism of xenobiotics by cytochrome P450	13.62	3	74
hsa05140	Leishmaniasis	13.3	2	77
hsa05145	Toxoplasmosis	13.3	4	124
hsa04110	Cell cycle	13.21	4	132
hsa04520	Adherens junction	13.07	4	81
hsa05100	Bacterial invasion of epithelial cells	12.61	4	88
hsa04144	Endocytosis	12.49	6	269
hsa04668	TNF signaling pathway	11.06	4	117
hsa04215	Apoptosis	10.67	4	91
hsa04071	Sphingolipid signaling pathway	10.54	4	129
hsa04530	Tight junction	9.95	4	144
hsa04152	AMPK signaling pathway	9.95	2	132
hsa04810	Regulation of actin cytoskeleton	9.92	5	236
hsa05130	Pathogenic Escherichia coli infection	9.46	2	60
hsa00480	Glutathione metabolism	9.39	3	58
