## Supplemental Code for "ANDES: a novel best-match approach for enhancing gene set analysis in embedding spaces": HUNT.txt

	HUNT.TITLE	HUNT.REL.SCORE	HUNT.MATCHED.GENES	HUNT.TOTAL.GENES
hsa05016	Huntingtons disease	56.9	13	209
hsa05012	Parkinsons disease	56.9	6	146
hsa05034	Alcoholism	37.78	10	184
hsa05322	Systemic lupus erythematosus	37.78	2	142
hsa05032	Morphine addiction	33.86	2	92
hsa04726	Serotonergic synapse	33.86	1	115
hsa04728	Dopaminergic synapse	33.86	6	130
hsa04713	Circadian entrainment	33.86	3	98
hsa04727	GABAergic synapse	33.86	1	90
hsa04724	Glutamatergic synapse	33.86	4	117
hsa04723	Retrograde endocannabinoid signaling	33.86	1	104
hsa04725	Cholinergic synapse	33.86	2	116
hsa05031	Amphetamine addiction	27.22	5	70
hsa05030	Cocaine addiction	27.22	7	55
hsa04024	cAMP signaling pathway	26.76	9	210
hsa05014	Amyotrophic lateral sclerosis (ALS)	24.69	6	57
hsa04060	Cytokine-cytokine receptor interaction	19.47	1	282
hsa05010	Alzheimers disease	17.04	7	177
hsa04932	Non-alcoholic fatty liver disease (NAFLD)	17.04	2	160
hsa05203	Viral carcinogenesis	14.77	6	216
hsa04720	Long-term potentiation	13.45	3	67
hsa05320	Autoimmune thyroid disease	13.16	1	58
hsa04940	Type I diabetes mellitus	13.16	1	47
hsa04612	Antigen processing and presentation	13.16	2	81
hsa05416	Viral myocarditis	13.16	3	64
hsa05330	Allograft rejection	13.16	1	41
hsa05332	Graft-versus-host disease	13.16	1	45
hsa04010	MAPK signaling pathway	12.24	3	272
hsa04215	Apoptosis	11.04	3	91
hsa00310	Lysine degradation	10.92	3	54
hsa05134	Legionellosis	10.55	3	59
hsa04080	Neuroactive ligand-receptor interaction	10.32	7	295
hsa04917	Prolactin signaling pathway	9.41	1	78
hsa05152	Tuberculosis	8.97	4	186
