## Supplemental Code for "ANDES: a novel best-match approach for enhancing gene set analysis in embedding spaces": KICH.txt

	KICH.TITLE	KICH.REL.SCORE	KICH.MATCHED.GENES	KICH.TOTAL.GENES
hsa05211	Renal cell carcinoma	8.23	2	80
hsa03410	Base excision repair	4.9	1	37
hsa04066	HIF-1 signaling pathway	4.61	1	119
hsa04670	Leukocyte transendothelial migration	4.54	1	125
