## Supplemental Code for "ANDES: a novel best-match approach for enhancing gene set analysis in embedding spaces": KIRC.txt

	KIRC.TITLE	KIRC.REL.SCORE	KIRC.MATCHED.GENES	KIRC.TOTAL.GENES
hsa04066	HIF-1 signaling pathway	35.04	7	119
hsa05211	Renal cell carcinoma	27.35	6	80
hsa05200	Pathways in cancer	27.16	8	426
hsa05205	Proteoglycans in cancer	13.67	4	221
hsa04120	Ubiquitin mediated proteolysis	11.65	4	140
hsa04930	Type II diabetes mellitus	8.59	1	62
hsa05230	Central carbon metabolism in cancer	8.26	2	81
hsa05206	MicroRNAs in cancer	7.99	3	308
