## Supplemental Code for "ANDES: a novel best-match approach for enhancing gene set analysis in embedding spaces": KIRP.txt

	KIRP.TITLE	KIRP.REL.SCORE	KIRP.MATCHED.GENES	KIRP.TOTAL.GENES
hsa05202	Transcriptional misregulation in cancer	23.23	6	196
hsa00514	Other types of O-glycan biosynthesis	10.59	2	31
hsa00120	Primary bile acid biosynthesis	9.8	1	19
hsa05218	Melanoma	9.37	2	78
hsa05200	Pathways in cancer	9.33	4	426
hsa05100	Bacterial invasion of epithelial cells	7.64	2	88
hsa04110	Cell cycle	6.13	2	132
hsa00910	Nitrogen metabolism	5.47	1	19
