## Supplemental Code for "ANDES: a novel best-match approach for enhancing gene set analysis in embedding spaces": LAML.txt

	LAML.TITLE	LAML.REL.SCORE	LAML.MATCHED.GENES	LAML.TOTAL.GENES
hsa05202	Transcriptional misregulation in cancer	114.56	36	196
hsa04640	Hematopoietic cell lineage	113.06	29	94
hsa05200	Pathways in cancer	109.99	45	426
hsa04060	Cytokine-cytokine receptor interaction	94.35	21	282
hsa05210	Colorectal cancer	88.06	10	70
hsa05213	Endometrial cancer	88.06	7	61
hsa05221	Acute myeloid leukemia	88.06	21	60
hsa04630	Jak-STAT signaling pathway	71.93	25	169
hsa05166	HTLV-I infection	65.45	28	282
hsa05212	Pancreatic cancer	60.16	9	72
hsa05220	Chronic myeloid leukemia	60.16	17	76
hsa04620	Toll-like receptor signaling pathway	57.54	9	114
hsa05142	Chagas disease (American trypanosomiasis)	57.54	9	110
hsa05161	Hepatitis B	57.54	21	154
hsa04151	PI3K-Akt signaling pathway	55.95	28	365
hsa04917	Prolactin signaling pathway	51.42	11	78
hsa05211	Renal cell carcinoma	50.68	10	80
hsa04722	Neurotrophin signaling pathway	50.68	12	125
hsa05168	Herpes simplex infection	49.54	18	192
hsa05162	Measles	49.54	10	140
hsa05164	Influenza A	49.54	14	183
hsa05034	Alcoholism	49.09	7	184
hsa05322	Systemic lupus erythematosus	49.09	6	142
hsa05320	Autoimmune thyroid disease	43.04	6	58
hsa04940	Type I diabetes mellitus	43.04	7	47
hsa04672	Intestinal immune network for IgA production	43.04	7	52
hsa04612	Antigen processing and presentation	43.04	6	81
hsa05310	Asthma	43.04	2	35
hsa05416	Viral myocarditis	43.04	7	64
hsa05330	Allograft rejection	43.04	7	41
hsa05332	Graft-versus-host disease	43.04	8	45
hsa05321	Inflammatory bowel disease (IBD)	43.04	7	67
hsa04660	T cell receptor signaling pathway	42.71	14	116
hsa04662	B cell receptor signaling pathway	42.71	9	77
hsa05169	Epstein-Barr virus infection	41.88	19	214
hsa05203	Viral carcinogenesis	41.65	19	216
hsa04012	ErbB signaling pathway	39.41	12	96
hsa05140	Leishmaniasis	39.4	8	77
hsa05145	Toxoplasmosis	39.4	13	124
hsa04370	VEGF signaling pathway	38.76	5	67
hsa04664	Fc epsilon RI signaling pathway	38.76	9	77
hsa05152	Tuberculosis	38.28	17	186
hsa05206	MicroRNAs in cancer	35.93	20	308
hsa04215	Apoptosis	35.45	11	91
hsa05230	Central carbon metabolism in cancer	35.31	12	81
hsa04066	HIF-1 signaling pathway	32.74	13	119
hsa04330	Notch signaling pathway	31.89	3	51
hsa05218	Melanoma	30.99	9	78
hsa05215	Prostate cancer	30.99	12	95
hsa05223	Non-small cell lung cancer	30.99	7	59
hsa05214	Glioma	30.99	9	67
hsa04015	Rap1 signaling pathway	29.95	14	229
hsa04014	Ras signaling pathway	29.95	18	249
hsa05323	Rheumatoid arthritis	29.48	11	91
hsa04919	Thyroid hormone signaling pathway	28.3	12	125
hsa05205	Proteoglycans in cancer	28.18	15	221
hsa04668	TNF signaling pathway	25.79	11	117
hsa04514	Cell adhesion molecules (CAMs)	25.64	12	148
hsa04650	Natural killer cell mediated cytotoxicity	25.43	11	144
hsa04510	Focal adhesion	24.29	10	227
hsa04512	ECM-receptor interaction	24.29	1	91
hsa05133	Pertussis	23.74	9	79
hsa04068	FoxO signaling pathway	23.31	11	139
hsa05219	Bladder cancer	22.49	7	42
hsa05222	Small cell lung cancer	22.04	9	91
hsa04071	Sphingolipid signaling pathway	21.09	10	129
hsa05216	Thyroid cancer	21.05	6	30
hsa04920	Adipocytokine signaling pathway	21.04	8	72
hsa04062	Chemokine signaling pathway	20.56	11	199
hsa05160	Hepatitis C	20.41	10	136
hsa05010	Alzheimers disease	20.27	6	177
hsa04932	Non-alcoholic fatty liver disease (NAFLD)	20.27	9	160
hsa04010	MAPK signaling pathway	20.04	14	272
hsa04380	Osteoclast differentiation	19.94	10	141
hsa05231	Choline metabolism in cancer	19.48	9	113
hsa04910	Insulin signaling pathway	19.27	8	158
hsa04931	Insulin resistance	19.27	8	114
hsa04150	mTOR signaling pathway	19.27	5	63
hsa05134	Legionellosis	19.25	7	59
hsa04110	Cell cycle	18.98	8	132
hsa04621	NOD-like receptor signaling pathway	18.78	5	57
hsa04550	Signaling pathways regulating pluripotency of stemcells	18.57	10	157
hsa05217	Basal cell carcinoma	16.92	1	62
hsa04916	Melanogenesis	16.92	8	103
hsa05144	Malaria	16.07	6	55
hsa04310	Wnt signaling pathway	15.69	7	151
hsa04350	TGF-beta signaling pathway	15.13	7	92
hsa05132	Salmonella infection	14.75	7	96
hsa05014	Amyotrophic lateral sclerosis (ALS)	14.74	6	57
hsa04360	Axon guidance	14.13	8	140
hsa04115	p53 signaling pathway	13.77	4	73
hsa03050	Proteasome	13.21	1	48
hsa05146	Amoebiasis	13.13	7	115
hsa04720	Long-term potentiation	13.01	6	67
hsa04912	GnRH signaling pathway	12.78	6	95
hsa04750	Inflammatory mediator regulation of TRP channels	12.78	1	104
hsa04915	Estrogen signaling pathway	12.78	6	112
hsa04270	Vascular smooth muscle contraction	11.99	4	121
hsa04921	Oxytocin signaling pathway	11.99	6	168
hsa04064	NF-kappa B signaling pathway	11.47	6	99
hsa05120	Epithelial cell signaling in Helicobacter pyloriinfection	11.18	5	72
hsa05340	Primary immunodeficiency	11.07	4	38
hsa05131	Shigellosis	10.97	5	69
hsa04930	Type II diabetes mellitus	10.7	4	62
hsa04810	Regulation of actin cytoskeleton	10.68	9	236
hsa04024	cAMP signaling pathway	10.23	8	210
hsa04144	Endocytosis	9.98	9	269
hsa04520	Adherens junction	9.94	5	81
