## Supplemental Code for "ANDES: a novel best-match approach for enhancing gene set analysis in embedding spaces": LES.txt

	LES.TITLE	LES.REL.SCORE	LES.MATCHED.GENES	LES.TOTAL.GENES
hsa05150	Staphylococcus aureus infection	135.76	26	60
hsa05320	Autoimmune thyroid disease	130.4	20	58
hsa04940	Type I diabetes mellitus	130.4	17	47
hsa04672	Intestinal immune network for IgA production	130.4	19	52
hsa04612	Antigen processing and presentation	130.4	11	81
hsa05310	Asthma	130.4	13	35
hsa05416	Viral myocarditis	130.4	14	64
hsa05330	Allograft rejection	130.4	20	41
hsa05332	Graft-versus-host disease	130.4	17	45
hsa05321	Inflammatory bowel disease (IBD)	130.4	18	67
hsa05322	Systemic lupus erythematosus	118.56	38	142
hsa05168	Herpes simplex infection	90.98	19	192
hsa05162	Measles	90.98	14	140
hsa05164	Influenza A	90.98	20	183
hsa05323	Rheumatoid arthritis	84.86	20	91
hsa04620	Toll-like receptor signaling pathway	77.46	12	114
hsa05142	Chagas disease (American trypanosomiasis)	77.46	16	110
hsa05161	Hepatitis B	77.46	6	154
hsa05152	Tuberculosis	74.24	22	186
hsa05140	Leishmaniasis	70.8	18	77
hsa05145	Toxoplasmosis	70.8	13	124
hsa04610	Complement and coagulation cascades	70.76	17	80
hsa04514	Cell adhesion molecules (CAMs)	61.43	18	148
hsa05133	Pertussis	55.34	14	79
hsa04145	Phagosome	54.42	17	163
hsa05144	Malaria	51	12	55
hsa04060	Cytokine-cytokine receptor interaction	50.68	23	282
hsa04660	T cell receptor signaling pathway	48.83	11	116
hsa04662	B cell receptor signaling pathway	48.83	3	77
hsa05143	African trypanosomiasis	46.29	10	36
hsa05166	HTLV-I infection	45.52	18	282
hsa04668	TNF signaling pathway	34.06	11	117
hsa04640	Hematopoietic cell lineage	32.81	10	94
hsa05169	Epstein-Barr virus infection	32.29	13	214
hsa04623	Cytosolic DNA-sensing pathway	30.16	6	65
hsa04650	Natural killer cell mediated cytotoxicity	28.34	10	144
hsa04064	NF-kappa B signaling pathway	27.74	9	99
hsa05134	Legionellosis	24.52	7	59
hsa05020	Prion diseases	22.61	6	43
hsa04630	Jak-STAT signaling pathway	21.25	9	169
hsa04621	NOD-like receptor signaling pathway	20.56	7	57
hsa05146	Amoebiasis	14.55	6	115
hsa05340	Primary immunodeficiency	14.04	4	38
hsa04215	Apoptosis	13.83	3	91
hsa04380	Osteoclast differentiation	12.95	6	141
hsa04622	RIG-I-like receptor signaling pathway	11.79	3	73
hsa03050	Proteasome	10.74	1	48
hsa04151	PI3K-Akt signaling pathway	10.19	8	365
hsa05132	Salmonella infection	9.03	4	96
