## Supplemental Code for "ANDES: a novel best-match approach for enhancing gene set analysis in embedding spaces": LGG.txt

	LGG.TITLE	LGG.REL.SCORE	LGG.MATCHED.GENES	LGG.TOTAL.GENES
hsa05200	Pathways in cancer	19.07	5	426
hsa04060	Cytokine-cytokine receptor interaction	14.98	3	282
hsa05217	Basal cell carcinoma	14.14	3	62
hsa04340	Hedgehog signaling pathway	14.14	2	53
hsa05205	Proteoglycans in cancer	12.23	3	221
hsa05219	Bladder cancer	12.03	2	42
hsa05142	Chagas disease (American trypanosomiasis)	11.56	1	110
hsa05161	Hepatitis B	11.56	3	154
hsa04010	MAPK signaling pathway	10.97	3	272
hsa05230	Central carbon metabolism in cancer	10.15	2	81
hsa04151	PI3K-Akt signaling pathway	10.12	3	365
hsa04350	TGF-beta signaling pathway	9.79	2	92
hsa05212	Pancreatic cancer	9.41	2	72
hsa05220	Chronic myeloid leukemia	9.41	1	76
hsa04919	Thyroid hormone signaling pathway	8.92	2	125
hsa04012	ErbB signaling pathway	8.92	1	96
hsa04215	Apoptosis	8.9	2	91
hsa05160	Hepatitis C	8.68	2	136
hsa05210	Colorectal cancer	8.64	1	70
hsa05213	Endometrial cancer	8.64	2	61
hsa04068	FoxO signaling pathway	8.62	2	139
hsa04550	Signaling pathways regulating pluripotency of stemcells	8.28	2	157
hsa04390	Hippo signaling pathway	8.08	2	168
hsa04630	Jak-STAT signaling pathway	8.07	2	169
