## Supplemental Code for "ANDES: a novel best-match approach for enhancing gene set analysis in embedding spaces": LIHC.txt

	LIHC.TITLE	LIHC.REL.SCORE	LIHC.MATCHED.GENES	LIHC.TOTAL.GENES
hsa05200	Pathways in cancer	157.67	57	426
hsa05210	Colorectal cancer	115.9	22	70
hsa05213	Endometrial cancer	115.9	13	61
hsa05221	Acute myeloid leukemia	115.9	10	60
hsa04620	Toll-like receptor signaling pathway	99.59	9	114
hsa05142	Chagas disease (American trypanosomiasis)	99.59	11	110
hsa05161	Hepatitis B	99.59	34	154
hsa05205	Proteoglycans in cancer	85.97	31	221
hsa05211	Renal cell carcinoma	83.42	11	80
hsa04722	Neurotrophin signaling pathway	83.42	10	125
hsa05218	Melanoma	79.31	17	78
hsa05215	Prostate cancer	79.31	19	95
hsa05223	Non-small cell lung cancer	79.31	13	59
hsa05214	Glioma	79.31	15	67
hsa05212	Pancreatic cancer	77.96	19	72
hsa05220	Chronic myeloid leukemia	77.96	18	76
hsa04151	PI3K-Akt signaling pathway	72.1	33	365
hsa05222	Small cell lung cancer	68.02	20	91
hsa05219	Bladder cancer	67.04	16	42
hsa05206	MicroRNAs in cancer	64.86	29	308
hsa04068	FoxO signaling pathway	64.74	22	139
hsa04115	p53 signaling pathway	59.07	16	73
hsa04060	Cytokine-cytokine receptor interaction	56.87	15	282
hsa04110	Cell cycle	53	19	132
hsa05166	HTLV-I infection	50.68	24	282
hsa05203	Viral carcinogenesis	48.05	21	216
hsa04510	Focal adhesion	47.3	19	227
hsa04512	ECM-receptor interaction	47.3	2	91
hsa04012	ErbB signaling pathway	46.81	13	96
hsa04215	Apoptosis	46.62	14	91
hsa04066	HIF-1 signaling pathway	43.9	16	119
hsa05168	Herpes simplex infection	42.56	13	192
hsa05162	Measles	42.56	14	140
hsa05164	Influenza A	42.56	13	183
hsa04910	Insulin signaling pathway	40.1	8	158
hsa04931	Insulin resistance	40.1	7	114
hsa04150	mTOR signaling pathway	40.1	7	63
hsa04912	GnRH signaling pathway	37.19	7	95
hsa04750	Inflammatory mediator regulation of TRP channels	37.19	2	104
hsa04915	Estrogen signaling pathway	37.19	8	112
hsa04917	Prolactin signaling pathway	36.14	8	78
hsa05140	Leishmaniasis	35.31	4	77
hsa05145	Toxoplasmosis	35.31	13	124
hsa05230	Central carbon metabolism in cancer	34.95	12	81
hsa05169	Epstein-Barr virus infection	34.67	17	214
hsa05010	Alzheimers disease	34.25	8	177
hsa04932	Non-alcoholic fatty liver disease (NAFLD)	34.25	12	160
hsa04630	Jak-STAT signaling pathway	32.95	15	169
hsa04310	Wnt signaling pathway	31.98	11	151
hsa04550	Signaling pathways regulating pluripotency of stemcells	30.95	14	157
hsa05160	Hepatitis C	30.06	13	136
hsa04390	Hippo signaling pathway	29.72	14	168
hsa04668	TNF signaling pathway	29	12	117
hsa04330	Notch signaling pathway	27.95	1	51
hsa04015	Rap1 signaling pathway	26.78	14	229
hsa04014	Ras signaling pathway	26.78	16	249
hsa04370	VEGF signaling pathway	25.14	8	67
hsa04664	Fc epsilon RI signaling pathway	25.14	5	77
hsa04010	MAPK signaling pathway	24.82	14	272
hsa04930	Type II diabetes mellitus	24.6	6	62
hsa04919	Thyroid hormone signaling pathway	24.52	11	125
hsa05152	Tuberculosis	21.79	12	186
hsa05320	Autoimmune thyroid disease	21.65	4	58
hsa04940	Type I diabetes mellitus	21.65	2	47
hsa04672	Intestinal immune network for IgA production	21.65	1	52
hsa04612	Antigen processing and presentation	21.65	2	81
hsa05416	Viral myocarditis	21.65	4	64
hsa05330	Allograft rejection	21.65	2	41
hsa05332	Graft-versus-host disease	21.65	2	45
hsa05321	Inflammatory bowel disease (IBD)	21.65	4	67
hsa05216	Thyroid cancer	20.87	6	30
hsa04071	Sphingolipid signaling pathway	20.81	10	129
hsa04660	T cell receptor signaling pathway	20.18	6	116
hsa04662	B cell receptor signaling pathway	20.18	6	77
hsa04650	Natural killer cell mediated cytotoxicity	19.42	11	144
hsa04152	AMPK signaling pathway	19.39	7	132
hsa05231	Choline metabolism in cancer	19.22	9	113
hsa05202	Transcriptional misregulation in cancer	18.21	11	196
hsa05217	Basal cell carcinoma	16.67	5	62
hsa04916	Melanogenesis	16.67	6	103
hsa04380	Osteoclast differentiation	16.67	9	141
hsa04520	Adherens junction	16.1	7	81
hsa04114	Oocyte meiosis	15.68	4	118
hsa04914	Progesterone-mediated oocyte maturation	15.68	9	91
hsa04350	TGF-beta signaling pathway	14.94	7	92
hsa05014	Amyotrophic lateral sclerosis (ALS)	14.57	6	57
hsa05034	Alcoholism	14.03	3	184
hsa05146	Amoebiasis	12.94	7	115
hsa04670	Leukocyte transendothelial migration	12.21	7	125
hsa05100	Bacterial invasion of epithelial cells	12.2	6	88
hsa04621	NOD-like receptor signaling pathway	12.11	3	57
hsa02010	ABC transporters	12.08	5	46
hsa04144	Endocytosis	11.84	10	269
hsa03030	DNA replication	11.46	1	42
hsa03410	Base excision repair	11.46	2	37
hsa04064	NF-kappa B signaling pathway	11.3	6	99
hsa04810	Regulation of actin cytoskeleton	10.46	9	236
hsa01100	Metabolic pathways	9.77	23	1324
