## Supplemental Code for "ANDES: a novel best-match approach for enhancing gene set analysis in embedding spaces": LUAD.txt

	LUAD.TITLE	LUAD.REL.SCORE	LUAD.MATCHED.GENES	LUAD.TOTAL.GENES
hsa05219	Bladder cancer	81.18	12	42
hsa05200	Pathways in cancer	57.51	15	426
hsa05212	Pancreatic cancer	45.05	8	72
hsa05220	Chronic myeloid leukemia	45.05	5	76
hsa05218	Melanoma	43.1	8	78
hsa05215	Prostate cancer	43.1	7	95
hsa05223	Non-small cell lung cancer	43.1	9	59
hsa05214	Glioma	43.1	7	67
hsa05206	MicroRNAs in cancer	41.57	11	308
hsa05210	Colorectal cancer	41.55	4	70
hsa05213	Endometrial cancer	41.55	8	61
hsa05221	Acute myeloid leukemia	41.55	3	60
hsa05205	Proteoglycans in cancer	35.54	9	221
hsa04510	Focal adhesion	31.14	7	227
hsa04012	ErbB signaling pathway	30.86	5	96
hsa05216	Thyroid cancer	30.1	5	30
hsa04151	PI3K-Akt signaling pathway	29.22	9	365
hsa05211	Renal cell carcinoma	28.54	3	80
hsa04722	Neurotrophin signaling pathway	28.54	3	125
hsa04060	Cytokine-cytokine receptor interaction	27.69	4	282
hsa04015	Rap1 signaling pathway	25.14	7	229
hsa04014	Ras signaling pathway	25.14	7	249
hsa04068	FoxO signaling pathway	24.36	6	139
hsa05230	Central carbon metabolism in cancer	23	5	81
hsa05203	Viral carcinogenesis	20.65	6	216
hsa04910	Insulin signaling pathway	20.53	2	158
hsa04150	mTOR signaling pathway	20.53	2	63
hsa05160	Hepatitis C	19.35	5	136
hsa04912	GnRH signaling pathway	19.34	4	95
hsa04915	Estrogen signaling pathway	19.34	4	112
hsa04010	MAPK signaling pathway	17.99	6	272
hsa04917	Prolactin signaling pathway	17.74	3	78
hsa04921	Oxytocin signaling pathway	15.97	5	168
hsa04115	p53 signaling pathway	15.81	4	73
hsa05231	Choline metabolism in cancer	15.5	4	113
hsa04066	HIF-1 signaling pathway	15.21	4	119
hsa04919	Thyroid hormone signaling pathway	14.94	4	125
hsa05161	Hepatitis B	14.88	5	154
hsa05166	HTLV-I infection	14.3	5	282
hsa04110	Cell cycle	13.85	3	132
hsa04370	VEGF signaling pathway	12.85	4	67
hsa04664	Fc epsilon RI signaling pathway	12.85	2	77
hsa04540	Gap junction	12.39	4	89
hsa04520	Adherens junction	12.13	3	81
hsa04650	Natural killer cell mediated cytotoxicity	11.86	3	144
hsa05222	Small cell lung cancer	11.64	3	91
hsa04810	Regulation of actin cytoskeleton	11.1	4	236
hsa04320	Dorso-ventral axis formation	10.44	2	27
hsa04071	Sphingolipid signaling pathway	10.18	3	129
hsa05217	Basal cell carcinoma	9.81	1	62
hsa04916	Melanogenesis	9.81	2	103
hsa04152	AMPK signaling pathway	9.72	2	132
hsa05130	Pathogenic Escherichia coli infection	9.34	1	60
hsa04390	Hippo signaling pathway	9.09	3	168
