## Supplemental Code for "ANDES: a novel best-match approach for enhancing gene set analysis in embedding spaces": LUSC.txt

	LUSC.TITLE	LUSC.REL.SCORE	LUSC.MATCHED.GENES	LUSC.TOTAL.GENES
hsa05230	Central carbon metabolism in cancer	26.31	5	81
hsa05218	Melanoma	20.21	4	78
hsa05215	Prostate cancer	20.21	5	95
hsa05223	Non-small cell lung cancer	20.21	3	59
hsa05214	Glioma	20.21	3	67
hsa04550	Signaling pathways regulating pluripotency of stemcells	16.19	4	157
hsa04015	Rap1 signaling pathway	15.98	5	229
hsa04014	Ras signaling pathway	15.98	4	249
hsa04151	PI3K-Akt signaling pathway	15.69	5	365
hsa05200	Pathways in cancer	14.63	5	426
hsa05205	Proteoglycans in cancer	14.28	4	221
hsa04810	Regulation of actin cytoskeleton	13.57	4	236
hsa05212	Pancreatic cancer	12.89	3	72
hsa05220	Chronic myeloid leukemia	12.89	2	76
hsa04010	MAPK signaling pathway	12.62	4	272
hsa04012	ErbB signaling pathway	12.16	2	96
hsa05160	Hepatitis C	11.8	3	136
hsa05210	Colorectal cancer	11.74	2	70
hsa05213	Endometrial cancer	11.74	3	61
hsa05221	Acute myeloid leukemia	11.74	1	60
hsa04060	Cytokine-cytokine receptor interaction	10.69	1	282
hsa05219	Bladder cancer	10.41	2	42
hsa04144	Endocytosis	8.96	3	269
