## Supplemental Code for "ANDES: a novel best-match approach for enhancing gene set analysis in embedding spaces": MESO.txt

	MESO.TITLE	MESO.REL.SCORE	MESO.MATCHED.GENES	MESO.TOTAL.GENES
hsa05412	Arrhythmogenic right ventricular cardiomyopathy (ARVC)	11.26	3	77
hsa05410	Hypertrophic cardiomyopathy (HCM)	11.26	1	84
hsa05414	Dilated cardiomyopathy	11.26	1	91
