## Supplemental Code for "ANDES: a novel best-match approach for enhancing gene set analysis in embedding spaces": OV.txt

	OV.TITLE	OV.REL.SCORE	OV.MATCHED.GENES	OV.TOTAL.GENES
hsa05200	Pathways in cancer	24.61	6	426
hsa05211	Renal cell carcinoma	22.63	3	80
hsa04722	Neurotrophin signaling pathway	22.63	3	125
hsa04066	HIF-1 signaling pathway	21.26	4	119
hsa05210	Colorectal cancer	20.41	4	70
hsa05213	Endometrial cancer	20.41	1	61
hsa05221	Acute myeloid leukemia	20.41	1	60
hsa04917	Prolactin signaling pathway	19.19	2	78
hsa04620	Toll-like receptor signaling pathway	16.83	1	114
hsa05142	Chagas disease (American trypanosomiasis)	16.83	1	110
hsa05161	Hepatitis B	16.83	4	154
hsa04215	Apoptosis	14.62	3	91
hsa04071	Sphingolipid signaling pathway	14.52	3	129
hsa04141	Protein processing in endoplasmic reticulum	13.2	3	176
hsa05152	Tuberculosis	12.96	3	186
hsa05205	Proteoglycans in cancer	12.23	3	221
hsa04915	Estrogen signaling pathway	11.66	2	112
hsa05014	Amyotrophic lateral sclerosis (ALS)	10.78	2	57
hsa04060	Cytokine-cytokine receptor interaction	10.78	1	282
hsa04510	Focal adhesion	10.77	3	227
hsa04910	Insulin signaling pathway	10.19	1	158
hsa04931	Insulin resistance	10.19	1	114
hsa04150	mTOR signaling pathway	10.19	3	63
hsa05230	Central carbon metabolism in cancer	10.15	2	81
hsa04151	PI3K-Akt signaling pathway	10.12	3	365
hsa05222	Small cell lung cancer	9.82	2	91
hsa05212	Pancreatic cancer	9.41	2	72
hsa05220	Chronic myeloid leukemia	9.41	1	76
hsa05231	Choline metabolism in cancer	9.21	2	113
hsa04919	Thyroid hormone signaling pathway	8.92	2	125
hsa05145	Toxoplasmosis	8.4	2	124
