## Supplemental Code for "ANDES: a novel best-match approach for enhancing gene set analysis in embedding spaces": PAAD.txt

	PAAD.TITLE	PAAD.REL.SCORE	PAAD.MATCHED.GENES	PAAD.TOTAL.GENES
hsa05219	Bladder cancer	43.45	7	42
hsa05212	Pancreatic cancer	40.67	6	72
hsa05220	Chronic myeloid leukemia	40.67	7	76
hsa05210	Colorectal cancer	37.55	4	70
hsa05213	Endometrial cancer	37.55	7	61
hsa05221	Acute myeloid leukemia	37.55	4	60
hsa05218	Melanoma	33.86	8	78
hsa05215	Prostate cancer	33.86	6	95
hsa05223	Non-small cell lung cancer	33.86	7	59
hsa05214	Glioma	33.86	7	67
hsa05216	Thyroid cancer	31.25	5	30
hsa05230	Central carbon metabolism in cancer	30.36	6	81
hsa05200	Pathways in cancer	29.47	9	426
hsa04012	ErbB signaling pathway	26.65	5	96
hsa05160	Hepatitis C	25.93	6	136
hsa04068	FoxO signaling pathway	25.75	6	139
hsa04620	Toll-like receptor signaling pathway	25.33	1	114
hsa05142	Chagas disease (American trypanosomiasis)	25.33	2	110
hsa05161	Hepatitis B	25.33	6	154
hsa05166	HTLV-I infection	24.49	7	282
hsa04060	Cytokine-cytokine receptor interaction	22.23	3	282
hsa04151	PI3K-Akt signaling pathway	21.98	7	365
hsa05205	Proteoglycans in cancer	21.83	6	221
hsa05231	Choline metabolism in cancer	21.78	5	113
hsa04919	Thyroid hormone signaling pathway	21.07	5	125
hsa04071	Sphingolipid signaling pathway	20.85	5	129
hsa05211	Renal cell carcinoma	20.54	4	80
hsa04722	Neurotrophin signaling pathway	20.54	5	125
hsa04550	Signaling pathways regulating pluripotency of stemcells	19.46	5	157
hsa04010	MAPK signaling pathway	19.34	6	272
hsa05206	MicroRNAs in cancer	19.06	6	308
hsa04015	Rap1 signaling pathway	18.01	6	229
hsa04014	Ras signaling pathway	18.01	5	249
hsa04540	Gap junction	17.84	4	89
hsa04660	T cell receptor signaling pathway	17.53	5	116
hsa04662	B cell receptor signaling pathway	17.53	4	77
hsa05203	Viral carcinogenesis	17.23	5	216
hsa04912	GnRH signaling pathway	16.14	4	95
hsa04915	Estrogen signaling pathway	16.14	5	112
hsa04950	Maturity onset diabetes of the young	15.78	1	30
hsa05217	Basal cell carcinoma	15.14	1	62
hsa04916	Melanogenesis	15.14	3	103
hsa04530	Tight junction	15.02	4	144
hsa04110	Cell cycle	14.72	3	132
hsa04510	Focal adhesion	14.67	3	227
hsa04630	Jak-STAT signaling pathway	14.13	4	169
hsa04917	Prolactin signaling pathway	14.06	4	78
hsa04730	Long-term depression	13.98	3	61
hsa04910	Insulin signaling pathway	13.74	4	158
hsa04931	Insulin resistance	13.74	1	114
hsa04150	mTOR signaling pathway	13.74	1	63
hsa04370	VEGF signaling pathway	13.72	4	67
hsa04664	Fc epsilon RI signaling pathway	13.72	4	77
hsa04720	Long-term potentiation	12.78	3	67
hsa04520	Adherens junction	12.78	3	81
hsa04650	Natural killer cell mediated cytotoxicity	12.72	4	144
hsa04921	Oxytocin signaling pathway	12.65	4	168
hsa04310	Wnt signaling pathway	12.15	2	151
hsa04810	Regulation of actin cytoskeleton	11.95	4	236
hsa05034	Alcoholism	11.79	4	184
hsa05322	Systemic lupus erythematosus	11.79	1	142
hsa04115	p53 signaling pathway	11.6	3	73
hsa04062	Chemokine signaling pathway	11.18	4	199
hsa04066	HIF-1 signaling pathway	11.16	3	119
hsa03050	Proteasome	11.06	1	48
hsa04320	Dorso-ventral axis formation	10.87	2	27
hsa04360	Axon guidance	10.48	3	140
hsa04726	Serotonergic synapse	9.57	3	115
hsa04728	Dopaminergic synapse	9.57	1	130
hsa04725	Cholinergic synapse	9.57	4	116
