## Supplemental Code for "ANDES: a novel best-match approach for enhancing gene set analysis in embedding spaces": PARK.txt

	PARK.TITLE	PARK.REL.SCORE	PARK.MATCHED.GENES	PARK.TOTAL.GENES
hsa00190	Oxidative phosphorylation	77.07	3	136
hsa05016	Huntingtons disease	77.07	12	209
hsa05012	Parkinsons disease	77.07	20	146
hsa05032	Morphine addiction	70.39	1	92
hsa04726	Serotonergic synapse	70.39	11	115
hsa04728	Dopaminergic synapse	70.39	14	130
hsa04713	Circadian entrainment	70.39	2	98
hsa04727	GABAergic synapse	70.39	1	90
hsa04724	Glutamatergic synapse	70.39	3	117
hsa04723	Retrograde endocannabinoid signaling	70.39	4	104
hsa04725	Cholinergic synapse	70.39	2	116
hsa05031	Amphetamine addiction	46.02	10	70
hsa05030	Cocaine addiction	46.02	13	55
hsa04080	Neuroactive ligand-receptor interaction	29.15	13	295
hsa00360	Phenylalanine metabolism	24.92	3	23
hsa00350	Tyrosine metabolism	24.92	7	44
hsa05034	Alcoholism	24.43	13	184
hsa05322	Systemic lupus erythematosus	24.43	1	142
hsa01100	Metabolic pathways	22.91	24	1324
hsa05010	Alzheimers disease	21.02	10	177
hsa04932	Non-alcoholic fatty liver disease (NAFLD)	21.02	4	160
hsa04010	MAPK signaling pathway	18.64	10	272
hsa05204	Chemical carcinogenesis	18.27	4	90
hsa00830	Retinol metabolism	18.27	2	65
hsa00982	Drug metabolism - cytochrome P450	18.27	6	68
hsa00980	Metabolism of xenobiotics by cytochrome P450	18.27	4	74
hsa05014	Amyotrophic lateral sclerosis (ALS)	18.15	6	57
hsa00380	Tryptophan metabolism	16.56	5	44
hsa04024	cAMP signaling pathway	14.32	8	210
hsa04015	Rap1 signaling pathway	11.63	7	229
hsa04014	Ras signaling pathway	11.63	6	249
hsa00340	Histidine metabolism	10.92	3	25
hsa04115	p53 signaling pathway	10.86	3	73
hsa04060	Cytokine-cytokine receptor interaction	10.23	1	282
hsa04912	GnRH signaling pathway	10	1	95
hsa04750	Inflammatory mediator regulation of TRP channels	10	4	104
hsa04915	Estrogen signaling pathway	10	3	112
hsa04722	Neurotrophin signaling pathway	9.84	4	125
hsa04020	Calcium signaling pathway	9.72	6	191
