## Supplemental Code for "ANDES: a novel best-match approach for enhancing gene set analysis in embedding spaces": PCPG.txt

	PCPG.TITLE	PCPG.REL.SCORE	PCPG.MATCHED.GENES	PCPG.TOTAL.GENES
hsa00020	Citrate cycle (TCA cycle)	32.43	5	37
hsa01130	Biosynthesis of antibiotics	21.16	5	250
hsa01200	Carbon metabolism	21.16	5	150
hsa00190	Oxidative phosphorylation	19.43	4	136
hsa05016	Huntingtons disease	19.43	4	209
hsa05012	Parkinsons disease	19.43	4	146
hsa05010	Alzheimers disease	16.43	4	177
hsa04932	Non-alcoholic fatty liver disease (NAFLD)	16.43	4	160
hsa05200	Pathways in cancer	13.46	4	426
hsa05202	Transcriptional misregulation in cancer	7.4	2	196
hsa01100	Metabolic pathways	7.11	5	1324
hsa05211	Renal cell carcinoma	6.64	2	80
