## Supplemental Code for "ANDES: a novel best-match approach for enhancing gene set analysis in embedding spaces": PDCO.txt

	PDCO.TITLE	PDCO.REL.SCORE	PDCO.MATCHED.GENES	PDCO.TOTAL.GENES
hsa05323	Rheumatoid arthritis	19.28	4	91
hsa05144	Malaria	15.65	3	55
hsa05134	Legionellosis	15.35	3	59
hsa05133	Pertussis	14.1	3	79
hsa04621	NOD-like receptor signaling pathway	13.6	3	57
hsa05010	Alzheimers disease	13.57	2	177
hsa04932	Non-alcoholic fatty liver disease (NAFLD)	13.57	3	160
hsa04640	Hematopoietic cell lineage	13.36	3	94
hsa05146	Amoebiasis	12.51	3	115
hsa05120	Epithelial cell signaling in Helicobacter pyloriinfection	11.56	2	72
hsa05143	African trypanosomiasis	10.85	2	36
hsa04060	Cytokine-cytokine receptor interaction	10.69	4	282
hsa05219	Bladder cancer	10.41	2	42
hsa05202	Transcriptional misregulation in cancer	10.27	3	196
hsa04923	Regulation of lipolysis in adipocytes	9.4	2	60
hsa04620	Toll-like receptor signaling pathway	9.12	3	114
hsa05142	Chagas disease (American trypanosomiasis)	9.12	3	110
hsa05161	Hepatitis B	9.12	3	154
hsa04940	Type I diabetes mellitus	9.03	1	47
hsa04672	Intestinal immune network for IgA production	9.03	1	52
hsa04612	Antigen processing and presentation	9.03	1	81
hsa05310	Asthma	9.03	2	35
hsa05330	Allograft rejection	9.03	1	41
hsa05332	Graft-versus-host disease	9.03	2	45
hsa05321	Inflammatory bowel disease (IBD)	9.03	2	67
hsa04974	Protein digestion and absorption	8.16	2	93
hsa05168	Herpes simplex infection	8.13	2	192
hsa05162	Measles	8.13	1	140
hsa05164	Influenza A	8.13	3	183
hsa05132	Salmonella infection	8.07	2	96
hsa04080	Neuroactive ligand-receptor interaction	8.05	2	295
