## Supplemental Code for "ANDES: a novel best-match approach for enhancing gene set analysis in embedding spaces": PRAD.txt

	PRAD.TITLE	PRAD.REL.SCORE	PRAD.MATCHED.GENES	PRAD.TOTAL.GENES
hsa05218	Melanoma	20.64	1	78
hsa05215	Prostate cancer	20.64	5	95
hsa05223	Non-small cell lung cancer	20.64	1	59
hsa05214	Glioma	20.64	1	67
hsa05200	Pathways in cancer	15.04	5	426
hsa04917	Prolactin signaling pathway	11.08	2	78
hsa05219	Bladder cancer	10.57	2	42
hsa04913	Ovarian steroidogenesis	9.8	2	55
hsa04912	GnRH signaling pathway	9.45	1	95
hsa04915	Estrogen signaling pathway	9.45	1	112
hsa05230	Central carbon metabolism in cancer	8.7	2	81
hsa04146	Peroxisome	8.41	2	90
