## Supplemental Code for "ANDES: a novel best-match approach for enhancing gene set analysis in embedding spaces": SARC.txt

	SARC.TITLE	SARC.REL.SCORE	SARC.MATCHED.GENES	SARC.TOTAL.GENES
hsa05202	Transcriptional misregulation in cancer	69.07	17	196
hsa04012	ErbB signaling pathway	44.75	9	96
hsa05212	Pancreatic cancer	41.86	6	72
hsa05220	Chronic myeloid leukemia	41.86	10	76
hsa05219	Bladder cancer	41.57	8	42
hsa04510	Focal adhesion	39.22	9	227
hsa05218	Melanoma	38.21	9	78
hsa05215	Prostate cancer	38.21	10	95
hsa05223	Non-small cell lung cancer	38.21	7	59
hsa05214	Glioma	38.21	9	67
hsa05210	Colorectal cancer	38.01	6	70
hsa05213	Endometrial cancer	38.01	6	61
hsa05221	Acute myeloid leukemia	38.01	6	60
hsa05200	Pathways in cancer	33.74	13	426
hsa05211	Renal cell carcinoma	33.62	9	80
hsa04722	Neurotrophin signaling pathway	33.62	8	125
hsa05203	Viral carcinogenesis	31.77	10	216
hsa04810	Regulation of actin cytoskeleton	29.7	10	236
hsa04910	Insulin signaling pathway	28.67	7	158
hsa04931	Insulin resistance	28.67	2	114
hsa04150	mTOR signaling pathway	28.67	2	63
hsa04062	Chemokine signaling pathway	27.78	9	199
hsa04010	MAPK signaling pathway	27.36	10	272
hsa05205	Proteoglycans in cancer	27.1	9	221
hsa04015	Rap1 signaling pathway	25.19	10	229
hsa04014	Ras signaling pathway	25.19	6	249
hsa05166	HTLV-I infection	24.11	9	282
hsa04660	T cell receptor signaling pathway	23.64	5	116
hsa04662	B cell receptor signaling pathway	23.64	5	77
hsa04912	GnRH signaling pathway	21.46	4	95
hsa04750	Inflammatory mediator regulation of TRP channels	21.46	2	104
hsa04915	Estrogen signaling pathway	21.46	6	112
hsa04620	Toll-like receptor signaling pathway	21.2	2	114
hsa05142	Chagas disease (American trypanosomiasis)	21.2	2	110
hsa05161	Hepatitis B	21.2	8	154
hsa04151	PI3K-Akt signaling pathway	21	9	365
hsa04370	VEGF signaling pathway	20.8	5	67
hsa04664	Fc epsilon RI signaling pathway	20.8	4	77
hsa04730	Long-term depression	20.51	5	61
hsa04919	Thyroid hormone signaling pathway	19.85	6	125
hsa05216	Thyroid cancer	19.45	4	30
hsa05206	MicroRNAs in cancer	19.35	8	308
hsa05169	Epstein-Barr virus infection	19.25	7	214
hsa05160	Hepatitis C	19.15	6	136
hsa04650	Natural killer cell mediated cytotoxicity	19.08	5	144
hsa04068	FoxO signaling pathway	18.97	6	139
hsa04270	Vascular smooth muscle contraction	18.95	2	121
hsa04921	Oxytocin signaling pathway	18.95	5	168
hsa05230	Central carbon metabolism in cancer	18.53	5	81
hsa04060	Cytokine-cytokine receptor interaction	17.81	3	282
hsa04917	Prolactin signaling pathway	17.27	4	78
hsa05231	Choline metabolism in cancer	16.22	5	113
hsa04540	Gap junction	16.08	4	89
hsa05217	Basal cell carcinoma	14.7	1	62
hsa04916	Melanogenesis	14.7	4	103
hsa04114	Oocyte meiosis	14.1	1	118
hsa04914	Progesterone-mediated oocyte maturation	14.1	5	91
hsa04720	Long-term potentiation	13.87	4	67
hsa04726	Serotonergic synapse	13.71	4	115
hsa04728	Dopaminergic synapse	13.71	1	130
hsa04727	GABAergic synapse	13.71	1	90
hsa04725	Cholinergic synapse	13.71	4	116
hsa05100	Bacterial invasion of epithelial cells	13.41	4	88
hsa04666	Fc gamma R-mediated phagocytosis	12.7	4	100
hsa04115	p53 signaling pathway	12.33	3	73
hsa04071	Sphingolipid signaling pathway	11.31	4	129
hsa04530	Tight junction	10.72	4	144
hsa04110	Cell cycle	10.43	4	132
hsa04144	Endocytosis	10.41	5	269
hsa05131	Shigellosis	10.21	3	69
hsa04520	Adherens junction	9.55	3	81
hsa05034	Alcoholism	9.23	5	184
hsa05222	Small cell lung cancer	9.07	3	91
