## Supplemental Code for "ANDES: a novel best-match approach for enhancing gene set analysis in embedding spaces": SKCM.txt

	SKCM.TITLE	SKCM.REL.SCORE	SKCM.MATCHED.GENES	SKCM.TOTAL.GENES
hsa05200	Pathways in cancer	57.65	13	426
hsa05219	Bladder cancer	46.7	7	42
hsa05218	Melanoma	37.62	7	78
hsa05215	Prostate cancer	37.62	4	95
hsa05223	Non-small cell lung cancer	37.62	4	59
hsa05214	Glioma	37.62	5	67
hsa05205	Proteoglycans in cancer	35.96	8	221
hsa05210	Colorectal cancer	28.47	4	70
hsa05213	Endometrial cancer	28.47	4	61
hsa05221	Acute myeloid leukemia	28.47	2	60
hsa05206	MicroRNAs in cancer	26.77	7	308
hsa05203	Viral carcinogenesis	24.65	6	216
hsa05212	Pancreatic cancer	24.46	3	72
hsa05220	Chronic myeloid leukemia	24.46	5	76
hsa04115	p53 signaling pathway	18.36	4	73
hsa05216	Thyroid cancer	18.25	3	30
hsa05211	Renal cell carcinoma	18.1	2	80
hsa04722	Neurotrophin signaling pathway	18.1	3	125
hsa05161	Hepatitis B	18.07	5	154
hsa04012	ErbB signaling pathway	17.48	3	96
hsa05166	HTLV-I infection	17.48	5	282
hsa04010	MAPK signaling pathway	17.1	5	272
hsa05160	Hepatitis C	17	4	136
hsa04068	FoxO signaling pathway	16.88	4	139
hsa05217	Basal cell carcinoma	16.8	1	62
hsa04916	Melanogenesis	16.8	3	103
hsa04110	Cell cycle	16.38	4	132
hsa04270	Vascular smooth muscle contraction	14.28	1	121
hsa04921	Oxytocin signaling pathway	14.28	3	168
hsa05222	Small cell lung cancer	13.5	3	91
hsa04668	TNF signaling pathway	12.44	3	117
hsa04151	PI3K-Akt signaling pathway	11.51	4	365
hsa04726	Serotonergic synapse	11.14	4	115
hsa04723	Retrograde endocannabinoid signaling	11.14	1	104
hsa04725	Cholinergic synapse	11.14	1	116
hsa05202	Transcriptional misregulation in cancer	10.27	3	196
hsa04650	Natural killer cell mediated cytotoxicity	9.83	3	144
hsa04730	Long-term depression	9.35	2	61
hsa04810	Regulation of actin cytoskeleton	9.25	3	236
hsa04912	GnRH signaling pathway	9.22	2	95
hsa04915	Estrogen signaling pathway	9.22	3	112
hsa05014	Amyotrophic lateral sclerosis (ALS)	9.17	2	57
