## Supplemental Code for "ANDES: a novel best-match approach for enhancing gene set analysis in embedding spaces": STAD.txt

	STAD.TITLE	STAD.REL.SCORE	STAD.MATCHED.GENES	STAD.TOTAL.GENES
hsa05210	Colorectal cancer	31.1	5	70
hsa05213	Endometrial cancer	31.1	5	61
hsa05221	Acute myeloid leukemia	31.1	1	60
hsa05200	Pathways in cancer	24.35	8	426
hsa05206	MicroRNAs in cancer	23.2	7	308
hsa04722	Neurotrophin signaling pathway	20.17	1	125
hsa04917	Prolactin signaling pathway	18.57	1	78
hsa05218	Melanoma	17.79	1	78
hsa05215	Prostate cancer	17.79	3	95
hsa05223	Non-small cell lung cancer	17.79	2	59
hsa05222	Small cell lung cancer	17.37	4	91
hsa05216	Thyroid cancer	16.84	3	30
hsa05205	Proteoglycans in cancer	16.78	5	221
hsa05219	Bladder cancer	15.4	3	42
hsa04510	Focal adhesion	14.39	3	227
hsa04512	ECM-receptor interaction	14.39	1	91
hsa04390	Hippo signaling pathway	13.93	4	168
hsa04520	Adherens junction	12.6	3	81
hsa04115	p53 signaling pathway	11.43	2	73
hsa05140	Leishmaniasis	10.02	1	77
hsa05145	Toxoplasmosis	10.02	2	124
hsa05130	Pathogenic Escherichia coli infection	9.81	2	60
hsa04913	Ovarian steroidogenesis	8.73	2	55
hsa05169	Epstein-Barr virus infection	8.56	3	214
