## Supplemental Code for "ANDES: a novel best-match approach for enhancing gene set analysis in embedding spaces": TGCT.txt

	TGCT.TITLE	TGCT.REL.SCORE	TGCT.MATCHED.GENES	TGCT.TOTAL.GENES
hsa05210	Colorectal cancer	27.03	4	70
hsa05213	Endometrial cancer	27.03	1	61
hsa05221	Acute myeloid leukemia	27.03	1	60
hsa05200	Pathways in cancer	26.53	8	426
hsa04151	PI3K-Akt signaling pathway	18.84	6	365
hsa05203	Viral carcinogenesis	18.21	5	216
hsa04115	p53 signaling pathway	17.46	4	73
hsa04060	Cytokine-cytokine receptor interaction	16.32	2	282
hsa05219	Bladder cancer	16.14	3	42
hsa05206	MicroRNAs in cancer	15.74	5	308
hsa05014	Amyotrophic lateral sclerosis (ALS)	14.28	3	57
hsa05205	Proteoglycans in cancer	13.4	4	221
hsa05230	Central carbon metabolism in cancer	13.34	3	81
hsa05161	Hepatitis B	12.52	4	154
hsa04215	Apoptosis	11.48	3	91
hsa05217	Basal cell carcinoma	11	1	62
hsa04916	Melanogenesis	11	2	103
hsa04152	AMPK signaling pathway	10.92	1	132
hsa04110	Cell cycle	10.69	2	132
hsa04917	Prolactin signaling pathway	10.2	1	78
hsa05152	Tuberculosis	9.85	3	186
hsa05010	Alzheimers disease	8.62	1	177
hsa04932	Non-alcoholic fatty liver disease (NAFLD)	8.62	2	160
hsa04722	Neurotrophin signaling pathway	8.51	2	125
