## Supplemental Code for "ANDES: a novel best-match approach for enhancing gene set analysis in embedding spaces": THCA.txt

	THCA.TITLE	THCA.REL.SCORE	THCA.MATCHED.GENES	THCA.TOTAL.GENES
hsa05216	Thyroid cancer	110.82	15	30
hsa05200	Pathways in cancer	82.38	20	426
hsa05230	Central carbon metabolism in cancer	60.03	11	81
hsa05218	Melanoma	52	10	78
hsa05215	Prostate cancer	52	10	95
hsa05223	Non-small cell lung cancer	52	7	59
hsa05214	Glioma	52	8	67
hsa05210	Colorectal cancer	51.42	7	70
hsa05213	Endometrial cancer	51.42	11	61
hsa05221	Acute myeloid leukemia	51.42	7	60
hsa05219	Bladder cancer	47.51	8	42
hsa05211	Renal cell carcinoma	47.3	7	80
hsa04722	Neurotrophin signaling pathway	47.3	7	125
hsa04919	Thyroid hormone signaling pathway	46.96	10	125
hsa05212	Pancreatic cancer	43.14	5	72
hsa05220	Chronic myeloid leukemia	43.14	9	76
hsa04012	ErbB signaling pathway	40.9	7	96
hsa05205	Proteoglycans in cancer	38.88	10	221
hsa05166	HTLV-I infection	35.46	10	282
hsa05206	MicroRNAs in cancer	34.23	10	308
hsa04510	Focal adhesion	34	7	227
hsa04068	FoxO signaling pathway	33.86	8	139
hsa04911	Insulin secretion	31.92	1	90
hsa04918	Thyroid hormone synthesis	31.92	7	76
hsa04151	PI3K-Akt signaling pathway	31.86	10	365
hsa04620	Toll-like receptor signaling pathway	31.65	1	114
hsa05142	Chagas disease (American trypanosomiasis)	31.65	1	110
hsa05161	Hepatitis B	31.65	9	154
hsa04912	GnRH signaling pathway	27.13	3	95
hsa04750	Inflammatory mediator regulation of TRP channels	27.13	2	104
hsa04915	Estrogen signaling pathway	27.13	4	112
hsa05222	Small cell lung cancer	26.76	6	91
hsa05202	Transcriptional misregulation in cancer	25.02	7	196
hsa05203	Viral carcinogenesis	24.07	7	216
hsa04071	Sphingolipid signaling pathway	23.8	6	129
hsa04015	Rap1 signaling pathway	23.54	8	229
hsa04014	Ras signaling pathway	23.54	5	249
hsa05160	Hepatitis C	23.36	6	136
hsa04910	Insulin signaling pathway	23.26	5	158
hsa04931	Insulin resistance	23.26	3	114
hsa04150	mTOR signaling pathway	23.26	3	63
hsa04110	Cell cycle	22.42	5	132
hsa04550	Signaling pathways regulating pluripotency of stemcells	22.15	6	157
hsa04917	Prolactin signaling pathway	21.43	5	78
hsa04010	MAPK signaling pathway	20.95	7	272
hsa05034	Alcoholism	20.1	4	184
hsa04115	p53 signaling pathway	20.06	3	73
hsa04270	Vascular smooth muscle contraction	19.3	1	121
hsa04921	Oxytocin signaling pathway	19.3	5	168
hsa04060	Cytokine-cytokine receptor interaction	18.39	1	282
hsa04730	Long-term depression	18.21	4	61
hsa05217	Basal cell carcinoma	18.13	2	62
hsa04916	Melanogenesis	18.13	4	103
hsa04530	Tight junction	17.98	5	144
hsa04720	Long-term potentiation	16.61	4	67
hsa04370	VEGF signaling pathway	16.36	4	67
hsa04664	Fc epsilon RI signaling pathway	16.36	4	77
hsa05100	Bacterial invasion of epithelial cells	16.14	4	88
hsa04540	Gap junction	15.77	3	89
hsa04660	T cell receptor signaling pathway	15.47	4	116
hsa04662	B cell receptor signaling pathway	15.47	4	77
hsa04650	Natural killer cell mediated cytotoxicity	15.11	5	144
hsa05231	Choline metabolism in cancer	14.74	4	113
hsa04310	Wnt signaling pathway	14.4	4	151
hsa04810	Regulation of actin cytoskeleton	14.15	5	236
hsa04360	Axon guidance	13.55	4	140
hsa04152	AMPK signaling pathway	13.4	3	132
hsa04062	Chemokine signaling pathway	13.2	5	199
hsa04114	Oocyte meiosis	13.03	1	118
hsa04914	Progesterone-mediated oocyte maturation	13.03	3	91
hsa04390	Hippo signaling pathway	12.55	4	168
hsa04630	Jak-STAT signaling pathway	12.51	4	169
hsa04520	Adherens junction	11.57	3	81
hsa05169	Epstein-Barr virus infection	11.23	4	214
hsa04726	Serotonergic synapse	11.21	4	115
hsa04725	Cholinergic synapse	11.21	4	116
hsa05320	Autoimmune thyroid disease	10.08	3	58
hsa05416	Viral myocarditis	10.08	1	64
hsa04144	Endocytosis	10	4	269
hsa04066	HIF-1 signaling pathway	9.96	3	119
hsa04215	Apoptosis	9.73	3	91
