## Supplemental Code for "ANDES: a novel best-match approach for enhancing gene set analysis in embedding spaces": THYM.txt

	THYM.TITLE	THYM.REL.SCORE	THYM.MATCHED.GENES	THYM.TOTAL.GENES
hsa04660	T cell receptor signaling pathway	24.51	6	116
hsa04662	B cell receptor signaling pathway	24.51	3	77
hsa04666	Fc gamma R-mediated phagocytosis	18.43	4	100
hsa05166	HTLV-I infection	17.08	5	282
hsa05340	Primary immunodeficiency	17	3	38
hsa04380	Osteoclast differentiation	16.49	4	141
hsa04630	Jak-STAT signaling pathway	15.47	4	169
hsa04973	Carbohydrate digestion and absorption	15.42	3	55
hsa04923	Regulation of lipolysis in adipocytes	15.05	3	60
hsa04370	VEGF signaling pathway	15.05	3	67
hsa04664	Fc epsilon RI signaling pathway	15.05	3	77
hsa04920	Adipocytokine signaling pathway	14.27	3	72
hsa05169	Epstein-Barr virus infection	14.15	4	214
hsa05230	Central carbon metabolism in cancer	13.77	3	81
hsa05222	Small cell lung cancer	13.27	3	91
hsa04640	Hematopoietic cell lineage	13.13	3	94
hsa04620	Toll-like receptor signaling pathway	13.09	3	114
hsa05142	Chagas disease (American trypanosomiasis)	13.09	4	110
hsa05161	Hepatitis B	13.09	3	154
hsa04922	Glucagon signaling pathway	12.71	3	104
hsa05212	Pancreatic cancer	12.67	3	72
hsa05220	Chronic myeloid leukemia	12.67	3	76
hsa05231	Choline metabolism in cancer	12.36	3	113
hsa04668	TNF signaling pathway	12.21	3	117
hsa04066	HIF-1 signaling pathway	12.14	3	119
hsa04919	Thyroid hormone signaling pathway	11.93	3	125
hsa04012	ErbB signaling pathway	11.93	3	96
hsa04215	Apoptosis	11.9	3	91
hsa04071	Sphingolipid signaling pathway	11.8	3	129
hsa05162	Measles	11.75	4	140
hsa05164	Influenza A	11.75	3	183
hsa04611	Platelet activation	11.61	3	135
hsa05160	Hepatitis C	11.57	3	136
hsa05210	Colorectal cancer	11.51	3	70
hsa05213	Endometrial cancer	11.51	3	61
hsa05221	Acute myeloid leukemia	11.51	3	60
hsa04068	FoxO signaling pathway	11.48	3	139
hsa04152	AMPK signaling pathway	11.33	3	132
hsa04530	Tight junction	11.33	3	144
hsa04151	PI3K-Akt signaling pathway	11.2	4	365
hsa05145	Toxoplasmosis	11.16	3	124
hsa04914	Progesterone-mediated oocyte maturation	11.05	3	91
hsa04550	Signaling pathways regulating pluripotency of stemcells	10.97	3	157
hsa04728	Dopaminergic synapse	10.85	3	130
hsa04713	Circadian entrainment	10.85	1	98
hsa04725	Cholinergic synapse	10.85	3	116
hsa04917	Prolactin signaling pathway	10.62	3	78
hsa05152	Tuberculosis	10.27	3	186
hsa05218	Melanoma	10.16	3	78
hsa05215	Prostate cancer	10.16	3	95
hsa05223	Non-small cell lung cancer	10.16	3	59
hsa05214	Glioma	10.16	3	67
hsa04024	cAMP signaling pathway	9.76	3	210
hsa05205	Proteoglycans in cancer	9.55	3	221
hsa04261	Adrenergic signaling in cardiomyocytes	9.09	3	151
hsa04022	cGMP-PKG signaling pathway	9.09	3	175
hsa04932	Non-alcoholic fatty liver disease (NAFLD)	9.03	3	160
hsa04915	Estrogen signaling pathway	9	3	112
hsa05211	Renal cell carcinoma	8.92	3	80
hsa04722	Neurotrophin signaling pathway	8.92	3	125
hsa04062	Chemokine signaling pathway	8.45	3	199
