## Supplemental Code for "ANDES: a novel best-match approach for enhancing gene set analysis in embedding spaces": UCEC.txt

	UCEC.TITLE	UCEC.REL.SCORE	UCEC.MATCHED.GENES	UCEC.TOTAL.GENES
hsa05210	Colorectal cancer	166.1	28	70
hsa05213	Endometrial cancer	166.1	22	61
hsa05221	Acute myeloid leukemia	166.1	16	60
hsa05200	Pathways in cancer	166.1	53	426
hsa05212	Pancreatic cancer	141.44	24	72
hsa05220	Chronic myeloid leukemia	141.44	20	76
hsa05218	Melanoma	139.81	23	78
hsa05215	Prostate cancer	139.81	26	95
hsa05223	Non-small cell lung cancer	139.81	19	59
hsa05214	Glioma	139.81	22	67
hsa05205	Proteoglycans in cancer	116.25	30	221
hsa04012	ErbB signaling pathway	115.86	21	96
hsa05211	Renal cell carcinoma	114.99	15	80
hsa04722	Neurotrophin signaling pathway	114.99	16	125
hsa05219	Bladder cancer	112.31	20	42
hsa04917	Prolactin signaling pathway	98.8	16	78
hsa04068	FoxO signaling pathway	94.73	23	139
hsa04151	PI3K-Akt signaling pathway	90.45	29	365
hsa04910	Insulin signaling pathway	86.45	13	158
hsa04931	Insulin resistance	86.45	8	114
hsa04150	mTOR signaling pathway	86.45	12	63
hsa04912	GnRH signaling pathway	85.05	11	95
hsa04750	Inflammatory mediator regulation of TRP channels	85.05	4	104
hsa04915	Estrogen signaling pathway	85.05	15	112
hsa04919	Thyroid hormone signaling pathway	75.78	19	125
hsa05230	Central carbon metabolism in cancer	75.55	17	81
hsa04015	Rap1 signaling pathway	73.8	22	229
hsa04014	Ras signaling pathway	73.8	22	249
hsa04060	Cytokine-cytokine receptor interaction	68.55	7	282
hsa05231	Choline metabolism in cancer	67.55	17	113
hsa05166	HTLV-I infection	67.39	22	282
hsa04066	HIF-1 signaling pathway	66.31	17	119
hsa04550	Signaling pathways regulating pluripotency of stemcells	59.7	17	157
hsa04071	Sphingolipid signaling pathway	59.25	16	129
hsa05216	Thyroid cancer	57.93	11	30
hsa04370	VEGF signaling pathway	56.21	13	67
hsa04664	Fc epsilon RI signaling pathway	56.21	11	77
hsa04380	Osteoclast differentiation	42.91	13	141
hsa04310	Wnt signaling pathway	41.19	10	151
hsa04810	Regulation of actin cytoskeleton	40.45	15	236
hsa04115	p53 signaling pathway	38.16	9	73
hsa04062	Chemokine signaling pathway	37.6	12	199
hsa04520	Adherens junction	37.37	10	81
hsa05010	Alzheimers disease	36.5	5	177
hsa04932	Non-alcoholic fatty liver disease (NAFLD)	36.5	9	160
hsa05222	Small cell lung cancer	35.75	10	91
hsa05169	Epstein-Barr virus infection	35.47	13	214
hsa04270	Vascular smooth muscle contraction	34.9	3	121
hsa04921	Oxytocin signaling pathway	34.9	12	168
hsa05202	Transcriptional misregulation in cancer	32.96	12	196
hsa03430	Mismatch repair	32.28	7	28
hsa04730	Long-term depression	30.88	8	61
hsa05152	Tuberculosis	29.81	11	186
hsa04152	AMPK signaling pathway	29.41	8	132
hsa04540	Gap junction	28.88	7	89
hsa04110	Cell cycle	28.67	9	132
hsa04726	Serotonergic synapse	28.33	7	115
hsa04728	Dopaminergic synapse	28.33	4	130
hsa04713	Circadian entrainment	28.33	3	98
hsa04724	Glutamatergic synapse	28.33	2	117
hsa04723	Retrograde endocannabinoid signaling	28.33	3	104
hsa04725	Cholinergic synapse	28.33	11	116
hsa05168	Herpes simplex infection	27.96	5	192
hsa05162	Measles	27.96	7	140
hsa05164	Influenza A	27.96	8	183
hsa04390	Hippo signaling pathway	23.45	9	168
hsa04530	Tight junction	21.41	8	144
hsa04720	Long-term potentiation	18.81	6	67
hsa04144	Endocytosis	17.88	9	269
hsa04350	TGF-beta signaling pathway	17.76	6	92
hsa04913	Ovarian steroidogenesis	17.35	5	55
hsa04666	Fc gamma R-mediated phagocytosis	17.08	6	100
hsa04320	Dorso-ventral axis formation	16.92	4	27
hsa05014	Amyotrophic lateral sclerosis (ALS)	16.2	5	57
hsa05146	Amoebiasis	15.95	6	115
hsa04261	Adrenergic signaling in cardiomyocytes	15.73	7	151
hsa04022	cGMP-PKG signaling pathway	15.73	7	175
hsa04920	Adipocytokine signaling pathway	15.5	5	72
hsa04670	Leukocyte transendothelial migration	15.28	6	125
hsa05100	Bacterial invasion of epithelial cells	14.13	5	88
hsa05132	Salmonella infection	13.54	5	96
hsa05131	Shigellosis	11.72	4	69
hsa05034	Alcoholism	11.48	6	184
hsa03460	Fanconi anemia pathway	11.41	4	64
hsa04621	NOD-like receptor signaling pathway	10.35	3	57
hsa05130	Pathogenic Escherichia coli infection	10.27	2	60
hsa05020	Prion diseases	9.9	3	43
hsa04672	Intestinal immune network for IgA production	9.51	1	52
hsa05416	Viral myocarditis	9.51	3	64
hsa05321	Inflammatory bowel disease (IBD)	9.51	3	67
