## Supplemental Code for "ANDES: a novel best-match approach for enhancing gene set analysis in embedding spaces": UCS.txt

	UCS.TITLE	UCS.REL.SCORE	UCS.MATCHED.GENES	UCS.TOTAL.GENES
hsa05230	Central carbon metabolism in cancer	25.69	4	81
hsa05210	Colorectal cancer	22.62	1	70
hsa05213	Endometrial cancer	22.62	3	61
hsa05221	Acute myeloid leukemia	22.62	1	60
hsa05200	Pathways in cancer	22.04	5	426
hsa05219	Bladder cancer	20.89	3	42
hsa05206	MicroRNAs in cancer	18.03	4	308
hsa04060	Cytokine-cytokine receptor interaction	17.88	2	282
hsa05212	Pancreatic cancer	16.95	3	72
hsa05220	Chronic myeloid leukemia	16.95	1	76
hsa04012	ErbB signaling pathway	16.2	2	96
hsa05218	Melanoma	14.38	2	78
hsa05215	Prostate cancer	14.38	3	95
hsa05223	Non-small cell lung cancer	14.38	3	59
hsa05214	Glioma	14.38	2	67
hsa05205	Proteoglycans in cancer	13.76	3	221
hsa04722	Neurotrophin signaling pathway	13.1	1	125
hsa04510	Focal adhesion	12.27	2	227
hsa04151	PI3K-Akt signaling pathway	11.62	3	365
hsa04520	Adherens junction	11.11	2	81
hsa05222	Small cell lung cancer	10.78	2	91
hsa04640	Hematopoietic cell lineage	10.69	2	94
hsa04066	HIF-1 signaling pathway	10.02	2	119
hsa05160	Hepatitis C	9.63	2	136
hsa05217	Basal cell carcinoma	9.53	1	62
hsa04916	Melanogenesis	9.53	1	103
hsa04917	Prolactin signaling pathway	8.98	1	78
hsa04020	Calcium signaling pathway	8.67	2	191
hsa04921	Oxytocin signaling pathway	8.26	2	168
