## Supplemental Code for "ANDES: a novel best-match approach for enhancing gene set analysis in embedding spaces": UVM.txt

	UVM.TITLE	UVM.REL.SCORE	UVM.MATCHED.GENES	UVM.TOTAL.GENES
hsa05200	Pathways in cancer	47.48	13	426
hsa05219	Bladder cancer	42.16	7	42
hsa05218	Melanoma	32.37	8	78
hsa05215	Prostate cancer	32.37	4	95
hsa05223	Non-small cell lung cancer	32.37	4	59
hsa05214	Glioma	32.37	6	67
hsa05205	Proteoglycans in cancer	30.73	8	221
hsa04730	Long-term depression	25.29	5	61
hsa05212	Pancreatic cancer	21.43	3	72
hsa05220	Chronic myeloid leukemia	21.43	5	76
hsa04015	Rap1 signaling pathway	21.16	7	229
hsa04014	Ras signaling pathway	21.16	4	249
hsa05203	Viral carcinogenesis	20.98	6	216
hsa04151	PI3K-Akt signaling pathway	20.75	7	365
hsa04916	Melanogenesis	19.36	5	103
hsa04144	Endocytosis	19.15	6	269
hsa05206	MicroRNAs in cancer	18.03	6	308
hsa04510	Focal adhesion	17.9	5	227
hsa04512	ECM-receptor interaction	17.9	1	91
hsa04115	p53 signaling pathway	16.02	4	73
hsa05210	Colorectal cancer	14.59	1	70
hsa05213	Endometrial cancer	14.59	2	61
hsa05221	Acute myeloid leukemia	14.59	2	60
hsa04068	FoxO signaling pathway	14.55	4	139
hsa05166	HTLV-I infection	14.55	5	282
hsa04060	Cytokine-cytokine receptor interaction	13.82	3	282
hsa04910	Insulin signaling pathway	12.92	2	158
hsa04150	mTOR signaling pathway	12.92	1	63
hsa04540	Gap junction	12.59	3	89
hsa04720	Long-term potentiation	12.28	3	67
hsa04650	Natural killer cell mediated cytotoxicity	12.06	4	144
hsa04270	Vascular smooth muscle contraction	11.99	3	121
hsa04921	Oxytocin signaling pathway	11.99	2	168
hsa04912	GnRH signaling pathway	11.25	4	95
hsa04750	Inflammatory mediator regulation of TRP channels	11.25	1	104
hsa04915	Estrogen signaling pathway	11.25	3	112
hsa05142	Chagas disease (American trypanosomiasis)	11.13	2	110
hsa05161	Hepatitis B	11.13	2	154
hsa04062	Chemokine signaling pathway	10.53	3	199
hsa04670	Leukocyte transendothelial migration	10.46	3	125
hsa04012	ErbB signaling pathway	10.46	2	96
hsa05216	Thyroid cancer	10.24	2	30
hsa04360	Axon guidance	9.99	3	140
hsa05168	Herpes simplex infection	9.83	2	192
hsa05162	Measles	9.83	1	140
hsa05164	Influenza A	9.83	1	183
hsa04514	Cell adhesion molecules (CAMs)	9.76	3	148
hsa04110	Cell cycle	9.65	3	132
hsa04145	Phagosome	9.36	3	163
hsa04726	Serotonergic synapse	8.94	3	115
hsa04728	Dopaminergic synapse	8.94	1	130
hsa04713	Circadian entrainment	8.94	1	98
hsa04724	Glutamatergic synapse	8.94	1	117
hsa04723	Retrograde endocannabinoid signaling	8.94	1	104
hsa04725	Cholinergic synapse	8.94	3	116
