## Supplemental Code for "ANDES: a novel best-match approach for enhancing gene set analysis in embedding spaces": matched_pair.txt

hsa04215	GO:0006915
hsa04660	GO:0050852
hsa00620	GO:0006090
hsa04923	GO:0016042
hsa04710	GO:0007623
hsa04662	GO:0050853
hsa04666	GO:0006909
hsa04350	GO:0007179
hsa00561	GO:0046486
hsa00564	GO:0006650
hsa00140	GO:0034754
hsa04114	GO:0051321
hsa04913	GO:0050810
hsa04120	GO:0016567
hsa04310	GO:0016055
hsa04140	GO:0006914
hsa03410	GO:0006284
hsa04068	GO:0009267
hsa04668	GO:0033209
hsa03013	GO:0050658
hsa04810	GO:0030036
hsa04136	GO:0006914
hsa00512	GO:0006493
hsa00513	GO:0006487
hsa00510	GO:0006487
hsa04152	GO:2000479
hsa00514	GO:0006493
hsa04141	GO:0034976
hsa04141	GO:0030433
hsa00071	GO:0009062
hsa04024	GO:0019933
hsa04370	GO:0048010
hsa04915	GO:0030520
hsa04020	GO:0019722
hsa04979	GO:0008203
hsa03018	GO:0006401
hsa04015	GO:0007264
hsa04977	GO:0051180
hsa04010	GO:0000165
hsa00061	GO:0006633
hsa04260	GO:0060048
hsa00230	GO:0042278
hsa00230	GO:0006163
hsa03440	GO:0000724
hsa04670	GO:0050900
hsa00600	GO:0006665
hsa04144	GO:0006897
hsa04210	GO:0006915
hsa04218	GO:0090398
hsa03420	GO:0006289
hsa03450	GO:0006303
hsa04742	GO:0050909
hsa00630	GO:0043648
hsa00920	GO:0006790
